# Field application of de novo transcriptomic analysis to evaluate the effects of sublethal freshwater salinization on *Gasterosteus aculeatus* in urban streams

**DOI:** 10.1101/2023.08.14.553225

**Authors:** Camilo Escobar-Sierra, Kathrin P. Lampert

## Abstract

Freshwater salinization poses global challenges for aquatic organisms, impacting their physiology and ecology. However, current salinization research predominantly focuses on mortality endpoints in limited model species, overlooking the sublethal effects on a broader spectrum of organisms and the exploration of adaptive mechanisms and pathways under natural field conditions. To address these gaps, we conducted high-throughput sequencing transcriptomic analysis on the gill tissue of the euryhaline fish *Gasterosteus aculeatus*, investigating its molecular response to salinity stress in the highly urbanized river Boye, Germany. We found that even sublethal concentrations of chloride led to the activation of the energetically costly osmoregulatory system in *G. aculeatus*, evidenced by the differential expression of genes related to osmoregulation. Our enrichment analysis revealed differentially expressed genes (DEGs) related to transmembrane transport and regulation of transport and other osmoregulation pathways, which aligns with the crucial role of these pathways in maintaining biological homeostasis. Notably, we identified candidate genes involved in increased osmoregulatory activity under salinity stress, including those responsible for moving ions across membranes: ion channels, ion pumps, and ion transporters. Particularly, genes from the solute carrier family SLC, aquaporin *AQP1*, chloride channel *CLC7*, ATP-binding cassette transporter *ABCE1*, and ATPases member ATAD2 exhibited prominent differential expression. These findings provide insights into the molecular mechanisms underlying the adaptive response of euryhaline fish to salinity stress and have implications for their conservation and management in the face of freshwater salinization.
