## Supplemental Table 1 for "Field application of de novo transcriptomic analysis to evaluate the effects of sublethal freshwater salinization on *Gasterosteus aculeatus* in urban streams"

### Sheet: Tabelle1
Direction of expression	Station	Go	N	High level GO category	Protein codes Uniprot
Upregulated	AXB	Biological function	16	Regulation of signaling	Q8TB61 O76050 O94907 Q01973 Q6GQQ9 Q12802 Q8TDY2 P46934 P78314 Q9UHG0 O15296 Q5T011 O95219 Q63HQ0 Q63HK5 P26045
Upregulated	AXB	Biological function	15	Response to stress	P29972 Q16849 O94907 O94983 O95251 Q8TDY2 Q9Y6K1 Q53H80 O75385 P14222 O75157 Q5T011 P46934 O95219 Q9UHG0
Upregulated	AXB	Biological function	15	Cellular component biogenesis	Q8TDY2 Q96P11 Q9UHG0 O75385 O94907 P14222 O76050 Q9Y2I7 Q63HQ0 Q12802 Q5JS54 Q9UPQ0 Q9H845 P83876 Q8TDX7
Upregulated	AXB	Biological function	14	Anatomical structure morphogenesis	Q7L099 Q96PU5 P46934 O94915 Q9UHG0 O75385 O94907 P28827 Q9Y2I7 Q63HQ0 Q12802 Q01973 P29972 Q5T011
Upregulated	AXB	Biological function	14	Regulation of localization	Q96PU5 P46934 Q7L099 P26045 O94907 O95251 Q6GQQ9 Q63HQ0 Q6P4H8 Q9UPQ0 O95219 P28827 O15296 P29972
Upregulated	AXB	Biological function	14	Macromolecule localization	P46934 Q9HA65 O14972 Q96PU5 O95251 Q6GQQ9 O95219 Q63HQ0 Q16849 Q9Y2I7 O75385 O15296 Q5T011 Q7L099
Upregulated	AXB	Biological function	14	Regulation of response to stimulus	Q8TB61 O76050 O94907 Q01973 Q6GQQ9 Q12802 Q8TDY2 P46934 P78314 Q9UHG0 O15296 Q5T011 O95219 P26045
Upregulated	AXB	Biological function	14	Regulation of multicellular organismal process	Q7L099 Q96PU5 P46934 O94907 Q6GQQ9 O76050 Q53H80 Q6P4H8 O15296 Q01973 O95219 P28827 P29972 Q63HK5
Upregulated	AXB	Biological function	14	Cellular localization	P46934 Q9HA65 Q63HQ0 O14972 Q96PU5 O95251 Q6GQQ9 Q6P4H8 Q12802 O95219 Q9Y2I7 Q5T011 Q7L099 Q16849
Upregulated	AXB	Biological function	14	Regulation of biological quality	P46934 P29972 Q96PU5 P26045 Q8TDY2 O76050 O94907 Q63HQ0 P28827 Q16849 O95219 Q8TDX7 Q7L099 Q63HK5
Upregulated	AXB	Biological function	13	Regulation of molecular function	Q96PU5 P46934 Q9HA65 P26045 O94907 O76050 Q53H80 Q6P4H8 Q12802 Q5T011 Q8TDX7 Q01973 P29972
Upregulated	AXB	Biological function	11	Regulation of developmental process	Q7L099 Q96PU5 P46934 O94907 O76050 Q63HQ0 Q12802 O15296 Q01973 P28827 P29972
Upregulated	AXB	Biological function	10	System process	P29972 O94983 O94907 Q9UHG0 Q6P4H8 Q12802 P28827 Q01973 Q96PU5 Q63HK5
Upregulated	AXB	Biological function	9	Response to external stimulus	P28827 P29972 Q9Y6K1 Q53H80 P14222 Q5T011 Q2WGJ9 O95219 O75385
Upregulated	AXB	Biological function	9	Multi-organism process	P14222 Q96PU5 P46934 O76050 Q9Y6K1 Q53H80 Q2WGJ9 O75385 P29972
Upregulated	AXB	Biological function	8	Catabolic process	Q8TDY2 Q96PU5 P46934 O75385 Q6GQQ9 Q9HA65 P26045 Q9Y2I7
Upregulated	AXB	Biological function	8	Locomotion	Q9UHG0 Q7L099 P28827 O76050 Q63HQ0 Q9UPQ0 P46934 O15296
Upregulated	AXB	Biological function	8	Regulation of cellular component biogenesis	Q9UHG0 O94907 O75385 O76050 Q63HQ0 Q12802 Q9UPQ0 Q9Y2I7
Upregulated	AXB	Biological function	7	Response to endogenous stimulus	P46934 P29972 Q16849 O76050 O94907 Q9Y6K1 Q12802
Upregulated	AXB	Biological function	7	Cell motility	Q9UHG0 Q7L099 O76050 Q63HQ0 Q9UPQ0 P28827 O15296
Upregulated	AXB	Biological function	7	Localization of cell	Q9UHG0 Q7L099 O76050 Q63HQ0 Q9UPQ0 P28827 O15296
Upregulated	AXB	Biological function	6	Cell proliferation	Q16849 O76050 O15296 P29972 Q53H80 P28827
Upregulated	AXB	Biological function	5	Immune system process	P14222 P46934 Q53H80 Q6GQQ9 O95219
Upregulated	AXB	Biological function	5	Autophagy	Q8TDY2 O75385 Q9HA65 Q9Y2I7 P46934
Upregulated	AXB	Biological function	5	Immune response	P46934 Q53H80 P14222 Q6GQQ9 O95219
Upregulated	AXB	Biological function	5	Growth	O75385 Q96PU5 O15296 Q12802 Q7L099
Upregulated	AXB	Biological function	5	Regulation of locomotion	Q7L099 Q63HQ0 Q9UPQ0 P28827 O15296
Upregulated	AXB	Biological function	5	Interspecies interaction between organisms	P14222 Q96PU5 P46934 O75385 P29972
Upregulated	AXB	Biological function	5	Anatomical structure formation involved in morphogenesis	O94907 Q9Y2I7 Q12802 P28827 P29972
Upregulated	AXB	Biological function	4	Reproduction	O76050 Q9Y6K1 Q16849 O15296
Upregulated	AXB	Biological function	4	Cell adhesion	P28827 Q63HQ0 A6NMZ7 Q9UPQ0
Upregulated	AXB	Biological function	4	Response to abiotic stimulus	P29972 Q9Y6K1 O75157 P46934
Upregulated	AXB	Biological function	4	Cell growth	O75385 Q96PU5 Q12802 Q7L099
Upregulated	AXB	Biological function	4	Reproductive process	O76050 Q9Y6K1 Q16849 O15296
Upregulated	AXB	Biological function	4	Biological adhesion	P28827 Q63HQ0 A6NMZ7 Q9UPQ0
Upregulated	AXB	Biological function	4	Developmental growth	O75385 Q96PU5 Q12802 Q7L099
Upregulated	AXB	Biological function	3	Developmental process involved in reproduction	O76050 Q16849 O15296
Upregulated	AXB	Biological function	3	Response to biotic stimulus	Q53H80 P14222 Q2WGJ9
Upregulated	AXB	Biological function	3	Methylation	Q96P11 Q9Y6K1 Q6P4H8
Upregulated	AXB	Biological function	3	Multicellular organism reproduction	O76050 Q9Y6K1 Q16849
Upregulated	AXB	Biological function	3	Regulation of growth	Q96PU5 O15296 Q7L099
Upregulated	AXB	Biological function	3	Leukocyte activation	P14222 P46934 O95219
Upregulated	AXB	Biological function	3	Multicellular organismal reproductive process	O76050 Q9Y6K1 Q16849
Upregulated	AXB	Biological function	3	Response to other organism	Q53H80 P14222 Q2WGJ9
Upregulated	AXB	Biological function	2	Immune effector process	P14222 O95219
Upregulated	AXB	Biological function	2	Sexual reproduction	O76050 Q9Y6K1
Upregulated	AXB	Biological function	2	Regulation of cell adhesion	Q63HQ0 Q9UPQ0
Upregulated	AXB	Biological function	2	Modification of morphology or physiology of other organism	P14222 P29972
Upregulated	AXB	Biological function	2	Multi-organism reproductive process	O76050 Q9Y6K1
Upregulated	AXB	Cellular component	16	Endomembrane system	Q63HQ0 O14972 Q8TB61 Q8TDY2 P46934 O95219 Q9Y2I7 P83876 O75385 P29972 Q7L099 Q96PU5 Q16849 P14222 Q9HA65 O94907
Upregulated	AXB	Cellular component	13	Non-membrane-bounded organelle	Q96P11 O95251 Q9UHG0 Q9UPQ0 P46934 O95219 Q9Y6K1 Q12802 O15296 P26045 O95985 Q8TDX7 Q01973
Upregulated	AXB	Cellular component	12	Organelle membrane	Q8TB61 Q8TDY2 O95219 Q9Y2I7 P83876 Q6P4H8 O75385 Q9H845 Q5T011 P29972 Q16849 O94907
Upregulated	AXB	Cellular component	11	Cell projection	Q7L099 P46934 Q9UHG0 Q01973 P28827 Q9H845 P29972 Q16849 O76050 Q63HK5 O75385
Upregulated	AXB	Cellular component	9	Cell projection part	Q7L099 P46934 Q9UHG0 Q9H845 P29972 Q16849 O76050 Q63HK5 Q01973
Upregulated	AXB	Cellular component	9	Neuron part	Q7L099 P46934 O76050 Q9UHG0 Q01973 Q9H845 Q16849 Q63HK5 O75385
Upregulated	AXB	Cellular component	7	Extracellular region	Q96PU5 P46934 O15296 A6NMZ7 P29972 O94907 P14222
Upregulated	AXB	Cellular component	7	Whole membrane	Q8TDY2 O95219 Q9Y2I7 O75385 Q5T011 Q16849 O94907
Upregulated	AXB	Cellular component	6	Envelope	Q8TDY2 P83876 Q6P4H8 Q9H845 P29972 O75385
Upregulated	AXB	Cellular component	6	Extracellular region part	Q96PU5 P46934 O15296 A6NMZ7 P29972 O94907
Upregulated	AXB	Cellular component	6	Plasma membrane part	Q01973 P26045 P29972 O76050 P28827 P46934
Upregulated	AXB	Cellular component	5	Extracellular space	Q96PU5 P46934 O15296 P29972 O94907
Upregulated	AXB	Cellular component	5	Cell junction	P28827 Q7L099 Q16849 O76050 Q9Y2I7
Upregulated	AXB	Cellular component	4	Extracellular organelle	Q96PU5 P46934 O15296 P29972
Upregulated	AXB	Cellular component	4	Synapse part	P46934 O76050 Q16849 Q01973
Upregulated	AXB	Cellular component	4	Synapse	P46934 O76050 Q16849 Q01973
Upregulated	AXB	Cellular component	3	Chromatin	O95251 P46934 Q9Y6K1
Upregulated	AXB	Cellular component	3	Endoplasmic reticulum membrane	Q8TB61 Q8TDY2 O75385
Upregulated	AXB	Cellular component	3	Extrinsic component of membrane	Q8TDY2 O75385 O15296
Upregulated	AXB	Cellular component	3	Nuclear outer membrane-endoplasmic reticulum membrane network	Q8TB61 Q8TDY2 O75385
Upregulated	AXB	Cellular component	3	Cell body	Q7L099 Q16849 O76050
Upregulated	AXB	Cellular component	3	Plasma membrane region	P29972 O76050 P46934
Upregulated	AXB	Cellular component	3	Supramolecular fiber	Q9UHG0 Q8TDX7 Q12802
Upregulated	AXB	Cellular component	3	Polymeric cytoskeletal fiber	Q9UHG0 Q8TDX7 Q12802
Upregulated	AXB	Cellular component	2	Cell-cell junction	P28827 Q9Y2I7
Upregulated	AXB	Cellular component	2	Site of polarized growth	Q7L099 Q63HK5
Upregulated	AXB	Cellular component	2	Cell leading edge	P28827 Q7L099
Upregulated	AXB	Cellular component	2	Presynapse	Q16849 Q01973
Upregulated	AXB	Cellular component	2	Postsynapse	P46934 O76050
Upregulated	AXB	Cellular component	2	Cluster of actin-based cell projections	Q9UHG0 P29972
Upregulated	AXB	Molecular function	13	Transferase activity	Q96PU5 P46934 O76050 O95251 O75385 Q9Y6K1 Q6P4H8 Q9Y2I7 Q96P11 Q8TDX7 Q96MH6 Q12802 Q01973
Upregulated	AXB	Molecular function	6	Hydrolase activity	Q96PE3 Q6GQQ9 P26045 P28827 Q16849 Q9Y2I7
Upregulated	AXB	Molecular function	6	Small molecule binding	Q9H845 Q9Y2I7 Q6PI48 Q8TDX7 O75385 Q01973
Upregulated	AXB	Molecular function	6	Carbohydrate derivative binding	Q9H845 Q9Y2I7 Q6PI48 Q8TDX7 O75385 Q01973
Upregulated	AXB	Molecular function	6	Molecular function regulator	Q9HA65 O94907 Q96PU5 P46934 P26045 Q12802
Upregulated	AXB	Molecular function	5	DNA-binding transcription factor activity	O75157 Q9Y6K1 Q63HK5 O95251 O94983
Upregulated	AXB	Molecular function	5	Transporter activity	P29972 O14972 Q8TB61 Q9NW15 P14222
Upregulated	AXB	Molecular function	5	Drug binding	Q9Y2I7 Q6PI48 Q8TDX7 O75385 Q01973
Upregulated	AXB	Molecular function	4	Transmembrane transporter activity	P29972 Q8TB61 Q9NW15 P14222
Upregulated	AXB	Molecular function	3	Structural molecule activity	Q8TDY2 Q12802 A6NMZ7
Upregulated	AXB	Molecular function	3	Channel regulator activity	Q96PU5 P46934 P26045
Upregulated	AXB	Molecular function	3	Protein-containing complex binding	Q63HQ0 O95219 O75385
Upregulated	AXB	Molecular function	3	Molecular transducer activity	P28827 Q12802 Q01973
Upregulated	AXB	Molecular function	2	Lipid binding	O95219 O15296
Upregulated	AXB	Molecular function	2	Oxidoreductase activity	Q9H845 O15296
Upregulated	AXB	Molecular function	2	Protein-containing complex scaffold activity	Q8TDY2 Q12802
Upregulated	AXB	Molecular function	2	Signaling receptor activity	P28827 Q01973
Upregulated	AXB	Molecular function	2	Molecular adaptor activity	Q12802 P78314
Upregulated	BxC	Biological function	17	Regulation of molecular function	P46934 O60239 P26045 Q16342 P27448 Q9UPY8 O15013 Q5VWQ8 Q99569 Q6PJW8 A1A5B4 P01031 P29350 Q8TEH3 O43865 Q99748 Q96L73
Upregulated	BxC	Biological function	13	Regulation of signaling	Q5VWQ8 P27448 P29350 Q8TEH3 O15294 P46934 O15013 Q86UD5 Q99748 Q63HQ0 P26045 P01031 O43865
Upregulated	BxC	Biological function	12	Regulation of localization	P46934 P26045 P01031 A1A5B4 P29350 Q5VWQ8 Q63HQ0 O95487 Q6PJW8 Q86UD5 O43865 Q6NZI2
Upregulated	BxC	Biological function	12	Macromolecule localization	P46934 Q9UPY8 O94979 P01031 Q8TEH3 Q63HQ0 O95487 Q6PJW8 Q86UD5 O43865 Q6NZI2 A1A5B4
Upregulated	BxC	Biological function	11	Cellular component biogenesis	Q9H156 Q96BY7 Q9UPY8 O15013 O94979 Q99569 Q5VWQ8 O95487 Q9P270 Q63HQ0 Q9H845
Upregulated	BxC	Biological function	11	Regulation of response to stimulus	Q5VWQ8 P27448 P01031 P29350 Q8TEH3 O15294 P46934 O15013 Q86UD5 Q99748 P26045
Upregulated	BxC	Biological function	10	Regulation of multicellular organismal process	Q9H156 P46934 P01031 Q5VWQ8 P29350 O95487 O15294 Q86UD5 Q16342 O43865
Upregulated	BxC	Biological function	10	Cellular localization	P46934 Q9UPY8 Q8TEH3 Q63HQ0 O94979 O95487 P29350 Q6PJW8 Q86UD5 O43865
Upregulated	BxC	Biological function	10	Regulation of biological quality	Q9H156 P46934 P26045 Q494U1 P29350 Q5VWQ8 Q63HQ0 O15294 Q86UD5 A1A5B4
Upregulated	BxC	Biological function	9	Anatomical structure morphogenesis	P46934 O94915 Q9H156 Q5VWQ8 P01031 P29350 Q63HQ0 O95487 Q99748
Upregulated	BxC	Biological function	9	Regulation of developmental process	Q9H156 P46934 Q5VWQ8 P01031 P29350 Q63HQ0 O95487 Q86UD5 Q16342
Upregulated	BxC	Biological function	8	Immune system process	P01031 Q5VWQ8 P46934 P29350 Q86UD5 Q16342 O94979 O95487
Upregulated	BxC	Biological function	8	Locomotion	P01031 Q99748 Q5VWQ8 Q63HQ0 Q86UD5 Q6NZI2 P46934 P29350
Upregulated	BxC	Biological function	7	Cell motility	P01031 Q99748 Q5VWQ8 Q63HQ0 Q86UD5 Q6NZI2 P29350
Upregulated	BxC	Biological function	7	Localization of cell	P01031 Q99748 Q5VWQ8 Q63HQ0 Q86UD5 Q6NZI2 P29350
Upregulated	BxC	Biological function	6	Response to stress	Q5VWQ8 Q494U1 P01031 P29350 P46934 O94979
Upregulated	BxC	Biological function	6	Catabolic process	Q96BY7 P46934 Q5VWQ8 O15294 Q494U1 P26045
Upregulated	BxC	Biological function	6	Regulation of cellular component biogenesis	Q9H156 O15013 Q5VWQ8 Q9P270 Q63HQ0 O95487
Upregulated	BxC	Biological function	5	Regulation of immune system process	P01031 Q5VWQ8 P29350 Q86UD5 Q16342
Upregulated	BxC	Biological function	5	Cell cycle process	Q9UPY8 O15013 Q5VWQ8 Q99569 P29350
Upregulated	BxC	Biological function	4	Immune response	Q5VWQ8 P46934 P01031 P29350
Upregulated	BxC	Biological function	4	Cell adhesion	Q9H156 Q99569 P29350 Q63HQ0
Upregulated	BxC	Biological function	4	Response to external stimulus	P01031 Q5VWQ8 O15294 Q99748
Upregulated	BxC	Biological function	4	Response to endogenous stimulus	P46934 O15294 O43865 Q5VWQ8
Upregulated	BxC	Biological function	4	Biological adhesion	Q9H156 Q99569 P29350 Q63HQ0
Upregulated	BxC	Biological function	4	Regulation of locomotion	P01031 Q5VWQ8 Q63HQ0 Q6NZI2
Upregulated	BxC	Biological function	4	Anatomical structure formation involved in morphogenesis	Q5VWQ8 P01031 P29350 O95487
Upregulated	BxC	Biological function	4	Multi-organism process	Q5VWQ8 P46934 O15294 P11387
Upregulated	BxC	Biological function	3	Activation of immune response	Q5VWQ8 P01031 P29350
Upregulated	BxC	Biological function	3	Immune system development	P29350 Q86UD5 Q16342
Upregulated	BxC	Biological function	3	Cell proliferation	P29350 Q5VWQ8 Q16342
Upregulated	BxC	Biological function	3	Regulation of cell adhesion	P29350 Q63HQ0 Q99569
Upregulated	BxC	Biological function	3	Methylation	O60678 Q96L73 O15294
Upregulated	BxC	Biological function	3	Interspecies interaction between organisms	P46934 O15294 P11387
Upregulated	BxC	Biological function	2	Immune effector process	P01031 P29350
Upregulated	BxC	Biological function	2	Autophagy	Q96BY7 P46934
Upregulated	BxC	Biological function	2	Circadian rhythm	O15294 P11387
Upregulated	BxC	Biological function	2	Response to abiotic stimulus	Q494U1 P46934
Upregulated	BxC	Biological function	2	Antigen processing and presentation	O94979 O95487
Upregulated	BxC	Biological function	2	Taxis	P01031 Q99748
Upregulated	BxC	Biological function	2	Leukocyte activation	P46934 P29350
Upregulated	BxC	Biological function	2	Rhythmic process	O15294 P11387
Upregulated	BxC	Biological function	2	Leukocyte migration	P01031 P29350
Upregulated	BxC	Cellular component	13	Non-membrane-bounded organelle	Q9UPY8 O15013 Q96L73 P11387 P46934 Q9UL03 Q9P270 P29350 Q14498 Q99569 Q494U1 Q96BY7 P26045
Upregulated	BxC	Cellular component	11	Plasma membrane part	Q6NZI2 P26045 P01031 Q99569 P29350 Q8TEH3 Q5VWQ8 Q86UD5 O43865 Q9H156 P46934
Upregulated	BxC	Cellular component	9	Endomembrane system	Q63HQ0 O94979 P46934 O95487 Q6PJW8 Q86UD5 O43865 Q6NZI2 P29350
Upregulated	BxC	Cellular component	9	Neuron part	P46934 P27448 Q9H845 Q8TEH3 Q5VWQ8 Q99569 Q86UD5 Q99748 P11387
Upregulated	BxC	Cellular component	8	Extracellular region	P46934 Q16342 P27448 P01031 P29350 O43865 Q96DX4 Q99748
Upregulated	BxC	Cellular component	8	Organelle membrane	O94979 O60239 O95487 Q86UD5 Q9H845 Q494U1 Q8TEH3 O15294
Upregulated	BxC	Cellular component	8	Cell projection	P46934 P27448 Q9H845 Q8TEH3 Q5VWQ8 O15294 Q86UD5 Q99748
Upregulated	BxC	Cellular component	6	Extracellular space	P46934 Q16342 P27448 P01031 P29350 O43865
Upregulated	BxC	Cellular component	6	Extracellular organelle	P46934 Q16342 P27448 P01031 P29350 O43865
Upregulated	BxC	Cellular component	6	Extracellular region part	P46934 Q16342 P27448 P01031 P29350 O43865
Upregulated	BxC	Cellular component	6	Cell projection part	P46934 P27448 Q9H845 Q8TEH3 Q5VWQ8 Q86UD5
Upregulated	BxC	Cellular component	6	Plasma membrane region	Q6NZI2 Q8TEH3 Q86UD5 O43865 Q9H156 P46934
Upregulated	BxC	Cellular component	6	Whole membrane	O94979 Q6NZI2 O95487 Q96BY7 Q8TEH3 Q86UD5
Upregulated	BxC	Cellular component	5	Synapse part	P46934 Q8TEH3 Q99569 Q86UD5 Q9H156
Upregulated	BxC	Cellular component	5	Synapse	Q9H156 P46934 Q8TEH3 Q99569 Q86UD5
Upregulated	BxC	Cellular component	4	Cell junction	Q99569 P29350 Q8TEH3 Q86UD5
Upregulated	BxC	Cellular component	4	Envelope	Q86UD5 Q9H845 Q494U1 O15294
Upregulated	BxC	Cellular component	4	Membrane protein complex	O94979 P01031 O95487 P29350
Upregulated	BxC	Cellular component	3	Endoplasmic reticulum membrane	O94979 O95487 O43865
Upregulated	BxC	Cellular component	3	Nuclear outer membrane-endoplasmic reticulum membrane network	O94979 O95487 O43865
Upregulated	BxC	Cellular component	3	Cell body	Q8TEH3 Q5VWQ8 P11387
Upregulated	BxC	Cellular component	3	Postsynapse	P46934 Q99569 Q9H156
Upregulated	BxC	Cellular component	2	Chromatin	Q96L73 P46934
Upregulated	BxC	Cellular component	2	Cell-cell junction	Q99569 P29350
Upregulated	BxC	Cellular component	2	Midbody	Q99569 Q9UPY8
Upregulated	BxC	Cellular component	2	Apical part of cell	Q86UD5 O43865
Upregulated	BxC	Cellular component	2	Coated membrane	O94979 O95487
Upregulated	BxC	Cellular component	2	Synaptic membrane	Q8TEH3 Q9H156
Upregulated	BxC	Cellular component	2	Side of membrane	P26045 Q99569
Upregulated	BxC	Cellular component	2	Presynapse	Q8TEH3 Q86UD5
Upregulated	BxC	Cellular component	2	Glutamatergic synapse	Q9H156 P46934
Upregulated	BxC	Cellular component	2	Supramolecular fiber	Q9UPY8 Q9P270
Upregulated	BxC	Cellular component	2	Polymeric cytoskeletal fiber	Q9UPY8 Q9P270
Upregulated	BxC	Molecular function	8	Molecular function regulator	O15013 Q8TEH3 O60239 P46934 P26045 P01031 Q5VWQ8 Q99748
Upregulated	BxC	Molecular function	7	Transferase activity	P46934 P27448 Q96L73 O60678 O15294 O75486 P11387
Upregulated	BxC	Molecular function	4	Lipid binding	Q8TEH3 Q5VWQ8 O15294 Q494U1
Upregulated	BxC	Molecular function	3	Guanyl-nucleotide exchange factor activity	O15013 Q8TEH3 O60239
Upregulated	BxC	Molecular function	3	Hydrolase activity	P26045 P29350 O43865
Upregulated	BxC	Molecular function	3	Enzyme regulator activity	O60239 P01031 Q5VWQ8
Upregulated	BxC	Molecular function	3	Small molecule binding	Q9H845 P27448 P11387
Upregulated	BxC	Molecular function	3	Protein-containing complex binding	Q63HQ0 Q5VWQ8 O60678
Upregulated	BxC	Molecular function	3	Carbohydrate derivative binding	Q9H845 P27448 P11387
Upregulated	BxC	Molecular function	2	Transporter activity	Q86UD5 A1A5B4
Upregulated	BxC	Molecular function	2	Drug binding	P27448 P11387
Upregulated	BxC	Molecular function	2	Channel regulator activity	P46934 P26045
Upregulated	BxC	Molecular function	2	Oxidoreductase activity	Q9H845 Q86UD5
Upregulated	BxC	Molecular function	2	Transmembrane transporter activity	Q86UD5 A1A5B4
Upregulated	BxC	Molecular function	2	Receptor regulator activity	Q99748 P01031
Upregulated	BxC	Molecular function	2	Signaling receptor activity	P29350 Q9UL03
Upregulated	BxC	Molecular function	2	Receptor ligand activity	Q99748 P01031
Upregulated	BxC	Molecular function	2	Molecular transducer activity	P29350 Q9UL03
Downregulated	AxB	Biological function	19	Regulation of signaling	Q9NQB0 Q9HC29 Q96QK1 Q8TEK3 Q8TEH3 P17931 Q96BF6 Q09328 Q8TC12 A1L390 Q14451 Q9NRY4 P30101 Q63HQ0 Q96C45 Q92854 Q6V0L0 P50579 P61221
Downregulated	AxB	Biological function	19	Regulation of response to stimulus	Q9HC29 Q92854 Q96QK1 Q8TEK3 Q8TEH3 P17931 Q96BF6 Q09328 Q8TC12 A1L390 Q14451 Q9NQB0 Q9NRY4 P30101 P51812 Q96C45 Q6V0L0 P50579 P61221
Downregulated	AxB	Biological function	17	Macromolecule localization	Q96QK1 Q9UBK7 Q9NQB0 O14972 P61221 Q96PU5 P17931 Q96BF6 Q9HC29 Q8TEH3 Q63HQ0 Q14108 O94826 Q6ZVM7 P53992 Q9Y2I7 Q7L099
Downregulated	AxB	Biological function	17	Cellular localization	Q96QK1 Q8TEH3 Q63HQ0 Q9UBK7 O14972 P61221 Q96PU5 P17931 Q96BF6 P53992 Q02241 Q14108 Q6ZVM7 Q9Y2I7 Q9NQB0 Q7L099 O94826
Downregulated	AxB	Biological function	15	Response to stress	Q8TEK3 O60437 P30101 Q9HC29 Q96BF6 P09471 P17931 O60911 Q9NRY4 P51812 O75157 Q96QK1 Q96C45 P49961 P61221
Downregulated	AxB	Biological function	15	Cellular component biogenesis	Q02241 P61221 Q96BF6 P53992 Q96QK1 Q9Y2I7 Q9Y5Q9 Q63HQ0 Q14451 Q9NRY4 Q92854 P83876 Q9NQB0 Q8TDX7 Q9HC29
Downregulated	AxB	Biological function	15	Regulation of biological quality	Q9NQB0 Q92854 Q96PU5 Q6V0L0 Q96QK1 Q8TC12 Q01064 Q63HQ0 Q9NRY4 P30101 P28827 Q8TDX7 Q9HC29 Q7L099 P49961
Downregulated	AxB	Biological function	14	Response to external stimulus	Q9HC29 Q92854 P17931 P28827 Q8TC12 O60911 Q9NRY4 Q9NY97 P51812 O60437 Q96QK1 P50579 Q14451 P61221
Downregulated	AxB	Biological function	14	Regulation of molecular function	Q96PU5 Q8TEK3 P17931 Q9NQB0 Q09328 P61221 Q9HC29 P51812 P09471 Q8TEH3 Q14108 Q9NRY4 Q92854 Q8TDX7
Downregulated	AxB	Biological function	13	Regulation of localization	Q96PU5 Q9NQB0 Q92854 Q7L099 P17931 Q14451 Q09328 Q9HC29 Q96QK1 P09471 Q63HQ0 Q96C45 P28827
Downregulated	AxB	Biological function	13	Regulation of developmental process	Q7L099 Q96PU5 Q92854 Q63HQ0 Q14108 Q9NRY4 Q96QK1 Q9NQB0 Q96C45 P28827 P17931 O60911 P51812
Downregulated	AxB	Biological function	13	Regulation of multicellular organismal process	Q7L099 Q96PU5 Q92854 Q9HC29 P09471 Q14108 Q9NRY4 Q9NQB0 Q96C45 P28827 Q96QK1 P17931 O60911
Downregulated	AxB	Biological function	12	Anatomical structure morphogenesis	Q7L099 Q96PU5 Q92854 P28827 P09471 Q9Y2I7 Q63HQ0 Q9NRY4 Q9NY97 Q96QK1 Q8NEV4 Q14451
Downregulated	AxB	Biological function	12	Locomotion	Q92854 Q7L099 P17931 Q14451 Q09328 P28827 Q96QK1 Q96BJ8 Q63HQ0 Q9NRY4 Q9NY97 Q96C45
Downregulated	AxB	Biological function	11	Immune system process	P17931 Q9HC29 P51812 Q01064 O60911 Q02241 Q14451 P61221 P30101 P53992 Q92854
Downregulated	AxB	Biological function	10	Cell motility	Q92854 Q7L099 P17931 Q14451 Q09328 Q96BJ8 Q63HQ0 Q9NRY4 Q96C45 P28827
Downregulated	AxB	Biological function	10	Localization of cell	Q92854 Q7L099 P17931 Q14451 Q09328 Q96BJ8 Q63HQ0 Q9NRY4 Q96C45 P28827
Downregulated	AxB	Biological function	9	System process	Q8TC12 P09471 Q8NEV4 Q01064 Q9NRY4 Q9NY97 P28827 Q9HC29 Q96PU5
Downregulated	AxB	Biological function	9	Regulation of locomotion	Q92854 Q7L099 P17931 Q14451 Q09328 Q96QK1 Q63HQ0 Q96C45 P28827
Downregulated	AxB	Biological function	8	Catabolic process	Q96PU5 O60911 Q6V0L0 Q96QK1 Q14108 Q9Y2I7 P49961 O94826
Downregulated	AxB	Biological function	7	Multi-organism process	Q9HC29 Q96PU5 Q96QK1 O60911 Q14108 P61221 P51812
Downregulated	AxB	Biological function	6	Cell adhesion	P28827 Q92854 Q63HQ0 P17931 Q9HC29 P49961
Downregulated	AxB	Biological function	6	Cell proliferation	Q8TEK3 Q96BF6 Q9HC29 P17931 Q9NQB0 P28827
Downregulated	AxB	Biological function	6	Biological adhesion	P28827 Q92854 Q63HQ0 P17931 Q9HC29 P49961
Downregulated	AxB	Biological function	6	Taxis	Q92854 P17931 P28827 Q9NRY4 Q9NY97 Q14451
Downregulated	AxB	Biological function	5	Immune response	Q9HC29 P17931 P51812 P61221 Q92854
Downregulated	AxB	Biological function	5	Response to abiotic stimulus	Q8TC12 Q01064 O75157 O60437 P50579
Downregulated	AxB	Biological function	5	Antigen processing and presentation	Q9HC29 O60911 Q02241 P30101 P53992
Downregulated	AxB	Biological function	5	Cell cycle process	Q02241 Q96BF6 Q6ZVM7 Q9NQB0 Q8TDX7
Downregulated	AxB	Biological function	5	Regulation of cellular component biogenesis	Q96QK1 Q63HQ0 Q9NRY4 Q92854 Q9Y2I7
Downregulated	AxB	Biological function	4	Regulation of immune system process	P17931 Q9HC29 P51812 P61221
Downregulated	AxB	Biological function	4	Cell growth	Q92854 Q96PU5 Q7L099 P51812
Downregulated	AxB	Biological function	4	Regulation of cell adhesion	Q92854 Q63HQ0 P17931 Q9HC29
Downregulated	AxB	Biological function	4	Growth	Q92854 Q96PU5 Q7L099 P51812
Downregulated	AxB	Biological function	4	Regulation of growth	Q92854 Q96PU5 Q7L099 P51812
Downregulated	AxB	Biological function	4	Interspecies interaction between organisms	Q96PU5 Q96QK1 Q14108 P61221
Downregulated	AxB	Biological function	3	Immune effector process	Q9HC29 P17931 P61221
Downregulated	AxB	Biological function	3	Activation of immune response	Q9HC29 P51812 P17931
Downregulated	AxB	Biological function	3	Autophagy	Q9Y2I7 Q96QK1 O94826
Downregulated	AxB	Biological function	3	Behavior	Q96QK1 P09471 Q01064
Downregulated	AxB	Biological function	3	Locomotory behavior	Q96QK1 P09471 Q01064
Downregulated	AxB	Biological function	3	Response to biotic stimulus	Q9HC29 P51812 P61221
Downregulated	AxB	Biological function	3	Hormone metabolic process	Q9NQB0 Q6V0L0 Q8TC12
Downregulated	AxB	Biological function	3	Developmental growth	Q92854 Q96PU5 Q7L099
Downregulated	AxB	Biological function	3	Anatomical structure formation involved in morphogenesis	Q9Y2I7 Q9NRY4 P28827
Downregulated	AxB	Biological function	3	Detection of stimulus	Q9HC29 Q8TC12 P50579
Downregulated	AxB	Biological function	3	Response to other organism	Q9HC29 P51812 P61221
Downregulated	AxB	Biological function	2	Immune system development	Q01064 P17931
Downregulated	AxB	Biological function	2	Protein folding	P30101 P09471
Downregulated	AxB	Biological function	2	Response to endogenous stimulus	Q9HC29 O60911
Downregulated	AxB	Biological function	2	Leukocyte activation	Q9HC29 P17931
Downregulated	AxB	Biological function	2	Leukocyte migration	P17931 Q14451
Downregulated	AxB	Cellular component	20	Endomembrane system	Q96QK1 Q63HQ0 Q09328 O14972 P30101 Q9NY97 Q8TC12 Q9Y2I7 Q9Y5Q9 P83876 Q9HC29 P53992 Q16563 Q7L099 Q96PU5 O60911 Q9Y6X4 P17931 Q14108 Q6V0L0
Downregulated	AxB	Cellular component	16	Extracellular region	Q16563 Q96PU5 Q96QK1 O60437 P17931 P49961 Q14108 Q09328 O94826 Q6PL18 P30101 Q6ZVM7 O60911 Q92854 Q02241 O75095
Downregulated	AxB	Cellular component	15	Extracellular region part	Q16563 Q96PU5 Q96QK1 O60437 P17931 P49961 Q14108 Q09328 O94826 Q6PL18 P30101 Q6ZVM7 O60911 Q92854 Q02241
Downregulated	AxB	Cellular component	14	Extracellular space	Q16563 Q96PU5 Q96QK1 O60437 P17931 P49961 Q14108 Q09328 O94826 Q6PL18 P30101 Q6ZVM7 O60911 Q92854
Downregulated	AxB	Cellular component	14	Organelle membrane	Q96QK1 Q14108 Q9Y2I7 Q9Y5Q9 P17931 P83876 P53992 Q16563 Q8TEH3 Q09328 O94826 Q9NY97 Q9Y6X4 P30101
Downregulated	AxB	Cellular component	13	Non-membrane-bounded organelle	O60437 Q02241 Q8NEV4 Q9Y5Q9 Q96BF6 Q9NQB0 Q9HC29 O95985 Q8TEK3 Q14451 Q8TDX7 Q9NRY4 P51812
Downregulated	AxB	Cellular component	12	Extracellular organelle	Q16563 Q96PU5 Q96QK1 O60437 P17931 P49961 Q14108 Q09328 O94826 Q6PL18 P30101 Q6ZVM7
Downregulated	AxB	Cellular component	9	Cell junction	Q02241 Q14108 P30101 Q14451 P28827 Q7L099 Q9Y2I7 O60437 Q8TEH3
Downregulated	AxB	Cellular component	9	Cell projection	Q7L099 Q8NEV4 P28827 Q96QK1 P09471 Q8TEH3 O60911 Q14451 Q9NRY4
Downregulated	AxB	Cellular component	9	Plasma membrane part	P09471 Q92854 P17931 Q9HC29 Q8TEH3 O60911 P28827 Q16563 P49961
Downregulated	AxB	Cellular component	9	Neuron part	Q7L099 Q01064 Q16563 Q96QK1 Q8TC12 P09471 Q8NEV4 Q8TEH3 O60911
Downregulated	AxB	Cellular component	9	Whole membrane	Q96QK1 Q14108 Q9Y2I7 P53992 Q16563 Q8TEH3 O94826 P17931 P30101
Downregulated	AxB	Cellular component	6	Cell body	Q7L099 Q01064 Q96QK1 P09471 Q8TEH3 O60911
Downregulated	AxB	Cellular component	6	Anchoring junction	Q02241 Q14108 P30101 Q14451 P28827 O60437
Downregulated	AxB	Cellular component	5	Endoplasmic reticulum membrane	Q8TC12 P30101 P53992 Q14108 Q6V0L0
Downregulated	AxB	Cellular component	5	Envelope	Q9Y5Q9 P17931 P83876 O94826 Q9Y6X4
Downregulated	AxB	Cellular component	5	Nuclear outer membrane-endoplasmic reticulum membrane network	Q8TC12 P30101 P53992 Q14108 Q6V0L0
Downregulated	AxB	Cellular component	5	Cell projection part	Q7L099 Q8NEV4 P09471 Q8TEH3 Q9NRY4
Downregulated	AxB	Cellular component	5	Membrane protein complex	Q96QK1 P09471 P30101 P53992 O94826
Downregulated	AxB	Cellular component	5	Ribonucleoprotein complex	P83876 Q96DH6 P17931 Q14451 P51812
Downregulated	AxB	Cellular component	4	Cell surface	P30101 Q9HC29 O60911 P17931
Downregulated	AxB	Cellular component	4	Cell-substrate junction	Q02241 Q14108 P30101 Q14451
Downregulated	AxB	Cellular component	4	Supramolecular fiber	O60437 Q02241 Q8NEV4 Q8TDX7
Downregulated	AxB	Cellular component	4	Polymeric cytoskeletal fiber	O60437 Q02241 Q8NEV4 Q8TDX7
Downregulated	AxB	Cellular component	3	Cell-cell junction	P28827 Q9Y2I7 O60437
Downregulated	AxB	Cellular component	3	Synapse part	Q16563 Q96QK1 Q8TEH3
Downregulated	AxB	Cellular component	3	Synapse	Q16563 Q96QK1 Q8TEH3
Downregulated	AxB	Cellular component	3	Presynapse	Q16563 Q96QK1 Q8TEH3
Downregulated	AxB	Cellular component	2	Chromatin	Q96BF6 Q9NQB0
Downregulated	AxB	Cellular component	2	Cell leading edge	P28827 Q7L099
Downregulated	AxB	Cellular component	2	Side of membrane	P09471 O60911
Downregulated	AxB	Cellular component	2	Plasma membrane region	Q9HC29 Q8TEH3
Downregulated	AxB	Molecular function	17	Hydrolase activity	Q96PE3 P09471 Q01064 O60911 Q02241 Q9UBK7 Q6PL18 Q8NEV4 P50579 Q96BF6 P28827 Q9BUB4 P49961 Q9NRY4 P61221 Q9Y2I7 P30101
Downregulated	AxB	Molecular function	16	Small molecule binding	P61221 Q8NEV4 Q6V0L0 P09471 Q9Y2I7 Q02241 P49961 Q14108 Q9UBK7 Q8TBC4 Q8TDX7 Q6PL18 Q9NRY4 Q9HC29 Q96C45 P51812
Downregulated	AxB	Molecular function	14	Carbohydrate derivative binding	P61221 Q8NEV4 Q9HC29 P09471 Q9Y2I7 Q02241 P49961 Q9UBK7 Q8TBC4 Q8TDX7 Q6PL18 Q9NRY4 Q96C45 P51812
Downregulated	AxB	Molecular function	11	Drug binding	P61221 Q9HC29 Q8NEV4 Q9Y2I7 Q02241 P49961 Q8TBC4 Q8TDX7 Q6PL18 Q96C45 P51812
Downregulated	AxB	Molecular function	10	Transferase activity	Q96PU5 Q8TEK3 Q09328 Q9NY97 P51812 Q8NEV4 Q9Y2I7 Q8TDX7 Q96C45 Q8TBC4
Downregulated	AxB	Molecular function	9	Molecular function regulator	Q8TEH3 Q92854 P17931 Q96PU5 Q09328 Q9NRY4 P61221 P51812 A1L390
Downregulated	AxB	Molecular function	7	Protein-containing complex binding	P09471 Q63HQ0 P61221 P17931 O60911 Q96BF6 Q9HC29
Downregulated	AxB	Molecular function	5	Lipid binding	Q8TEH3 Q14451 Q9NRY4 Q6V0L0 Q14108
Downregulated	AxB	Molecular function	5	Enzyme regulator activity	P17931 Q09328 Q9NRY4 P61221 P51812
Downregulated	AxB	Molecular function	4	Transporter activity	Q96QK1 O14972 Q14108 O94826
Downregulated	AxB	Molecular function	3	DNA-binding transcription factor activity	Q9NQB0 Q9NRY4 O75157
Downregulated	AxB	Molecular function	3	Oxidoreductase activity	Q8TC12 P30101 Q6V0L0
Downregulated	AxB	Molecular function	3	Signaling receptor activity	P28827 Q92854 Q14108
Downregulated	AxB	Molecular function	3	Molecular transducer activity	P28827 Q92854 Q14108
Downregulated	AxB	Molecular function	2	Guanyl-nucleotide exchange factor activity	Q8TEH3 A1L390
Downregulated	AxB	Molecular function	2	Isomerase activity	O95985 P30101
Downregulated	AxB	Molecular function	2	Receptor regulator activity	Q92854 P17931
Downregulated	AxB	Molecular function	2	Amide binding	Q9HC29 O60911
Downregulated	AxB	Molecular function	2	Receptor ligand activity	Q92854 P17931
Downregulated	BxC	Biological function	15	Regulation of signaling	P29692 Q5VWQ8 Q9UBS8 P29350 Q12802 Q8WWI1 Q8IW93 P27987 Q9NZN5 O14795 Q63HQ0 Q6V0L0 P26045 P01031 O43865
Downregulated	BxC	Biological function	15	Regulation of biological quality	P42680 O14795 P26045 Q8NF91 Q6V0L0 Q494U1 Q5VZK9 Q96QT4 P29350 Q5VWQ8 Q63HQ0 P27987 Q9NVD7 Q9HC07 Q8TDX7
Downregulated	BxC	Biological function	14	Regulation of molecular function	O60239 P26045 Q9UPY8 Q5VWQ8 Q6PJW8 Q99741 P43487 P01031 P29350 Q8IW93 O43865 Q12802 Q9NZN5 Q8TDX7
Downregulated	BxC	Biological function	13	Regulation of response to stimulus	P29692 P42680 Q5VWQ8 Q9UBS8 P01031 P29350 Q12802 Q8IW93 P27987 Q9NZN5 O14795 Q6V0L0 P26045
Downregulated	BxC	Biological function	11	Catabolic process	Q9UBS8 Q92539 Q9NW81 Q9NTJ4 Q5VWQ8 Q6V0L0 Q494U1 P15170 O75355 P26045 O94826
Downregulated	BxC	Biological function	11	Cellular component biogenesis	Q9UPY8 Q9NW81 Q9NVD7 O14795 Q5VWQ8 Q5VZK9 Q96QT4 Q63HQ0 Q12802 Q5JTW2 Q8TDX7
Downregulated	BxC	Biological function	11	Cellular localization	Q9UPY8 Q63HQ0 O14795 Q8NF91 P43487 P29350 Q6PJW8 O43865 Q12802 Q5JTW2 O94826
Downregulated	BxC	Biological function	10	Response to stress	O60437 P42680 Q5VWQ8 Q494U1 P01031 P29350 Q8IW93 Q9Y4C5 O14795 Q5VZK9
Downregulated	BxC	Biological function	10	Regulation of developmental process	Q5VWQ8 Q5VZK9 P43487 P01031 P29350 Q63HQ0 P27987 Q12802 Q9NVD7 Q8IW93
Downregulated	BxC	Biological function	9	Anatomical structure morphogenesis	O94915 Q9NVD7 Q5VWQ8 Q5VZK9 P01031 P29350 Q63HQ0 Q12802 Q8IW93
Downregulated	BxC	Biological function	9	Regulation of localization	P26045 Q5VZK9 P01031 O14795 P29350 Q5VWQ8 Q63HQ0 Q6PJW8 O43865
Downregulated	BxC	Biological function	9	Regulation of multicellular organismal process	P42680 P01031 Q5VWQ8 P43487 P29350 P27987 O14795 Q8IW93 O43865
Downregulated	BxC	Biological function	8	Cell cycle process	Q9UPY8 Q99741 P43487 Q5VWQ8 P29350 P15170 Q5JTW2 Q8TDX7
Downregulated	BxC	Biological function	8	Macromolecule localization	Q9UPY8 P01031 Q8NF91 O14795 Q63HQ0 O94826 Q6PJW8 O43865
Downregulated	BxC	Biological function	7	Cell adhesion	Q9NVD7 Q5VZK9 Q96QT4 P29350 Q8WWI1 Q63HQ0 P27987
Downregulated	BxC	Biological function	7	Biological adhesion	Q9NVD7 Q5VZK9 Q96QT4 P29350 Q8WWI1 Q63HQ0 P27987
Downregulated	BxC	Biological function	6	Response to external stimulus	P42680 P01031 Q5VWQ8 Q9NVD7 O14795 O60437
Downregulated	BxC	Biological function	6	Response to endogenous stimulus	Q92539 Q9UBS8 O43865 Q99741 Q12802 Q5VWQ8
Downregulated	BxC	Biological function	6	Locomotion	Q5VZK9 P01031 Q5VWQ8 Q63HQ0 Q9NVD7 P29350
Downregulated	BxC	Biological function	6	Cell motility	Q5VZK9 P01031 Q5VWQ8 Q63HQ0 Q9NVD7 P29350
Downregulated	BxC	Biological function	6	Localization of cell	Q5VZK9 P01031 Q5VWQ8 Q63HQ0 Q9NVD7 P29350
Downregulated	BxC	Biological function	5	Immune system process	P42680 P01031 Q5VWQ8 P29350 P27987
Downregulated	BxC	Biological function	5	Regulation of immune system process	P42680 P01031 Q5VWQ8 P29350 P27987
Downregulated	BxC	Biological function	5	Regulation of cell adhesion	Q5VZK9 P29350 Q8WWI1 Q63HQ0 P27987
Downregulated	BxC	Biological function	5	Regulation of cellular component biogenesis	Q5VWQ8 Q5VZK9 Q63HQ0 Q12802 O14795
Downregulated	BxC	Biological function	5	Anatomical structure formation involved in morphogenesis	Q5VWQ8 P01031 P29350 Q12802 Q9NVD7
Downregulated	BxC	Biological function	4	Activation of immune response	P42680 Q5VWQ8 P01031 P29350
Downregulated	BxC	Biological function	4	Immune response	P42680 Q5VWQ8 P01031 P29350
Downregulated	BxC	Biological function	4	Cell proliferation	P29350 Q5VWQ8 Q99741 P27987
Downregulated	BxC	Biological function	4	Regulation of locomotion	Q5VZK9 P01031 Q5VWQ8 Q63HQ0
Downregulated	BxC	Biological function	4	Multi-organism process	Q5VWQ8 O14795 Q8NF91 P43487
Downregulated	BxC	Biological function	3	System process	Q12802 O14795 O43865
Downregulated	BxC	Biological function	3	Response to abiotic stimulus	P29692 Q494U1 O60437
Downregulated	BxC	Biological function	3	Growth	P42680 Q5VWQ8 Q12802
Downregulated	BxC	Biological function	2	Reproduction	O14795 Q8NF91
Downregulated	BxC	Biological function	2	Immune effector process	P01031 P29350
Downregulated	BxC	Biological function	2	Immune system development	P29350 P27987
Downregulated	BxC	Biological function	2	Response to biotic stimulus	Q5VWQ8 O14795
Downregulated	BxC	Biological function	2	Sexual reproduction	O14795 Q8NF91
Downregulated	BxC	Biological function	2	Reproductive process	O14795 Q8NF91
Downregulated	BxC	Biological function	2	Methylation	O60678 P15170
Downregulated	BxC	Biological function	2	Taxis	P01031 Q9NVD7
Downregulated	BxC	Biological function	2	Multi-organism reproductive process	O14795 Q8NF91
Downregulated	BxC	Biological function	2	Leukocyte activation	P29350 P27987
Downregulated	BxC	Biological function	2	Developmental growth	P42680 Q12802
Downregulated	BxC	Biological function	2	Leukocyte migration	P01031 P29350
Downregulated	BxC	Biological function	2	Maintenance of location	Q8NF91 P29350
Downregulated	BxC	Biological function	2	Response to other organism	Q5VWQ8 O14795
Downregulated	BxC	Cellular component	16	Non-membrane-bounded organelle	Q9UPY8 P43487 O60437 Q5JTW2 Q96GC5 Q9NVD7 Q99741 P29692 P29350 Q8NF91 P42680 Q12802 Q494U1 P26045 Q5VZK9 Q8TDX7
Downregulated	BxC	Cellular component	15	Endomembrane system	P43487 Q92539 Q63HQ0 Q9Y4C5 O14795 Q5VZK9 P29692 Q8NF91 Q9HC07 Q8WWI1 Q6PJW8 Q16563 O43865 P29350 Q6V0L0
Downregulated	BxC	Cellular component	10	Organelle membrane	Q9NW81 O14795 Q8NF91 O60239 Q9HC07 Q494U1 Q16563 O94826 Q9Y4C5 Q96GC5
Downregulated	BxC	Cellular component	10	Plasma membrane part	Q9H2Y9 O14795 P26045 P01031 Q8NF91 P29350 Q8WWI1 Q5VWQ8 O43865 Q16563
Downregulated	BxC	Cellular component	8	Extracellular region	Q16563 Q5VZK9 P01031 P29350 O60437 O94826 O43865 Q9NZN5
Downregulated	BxC	Cellular component	8	Extracellular space	Q16563 Q5VZK9 P01031 P29350 O60437 O94826 O43865 Q9NZN5
Downregulated	BxC	Cellular component	8	Extracellular organelle	Q16563 Q5VZK9 P01031 P29350 O60437 O94826 O43865 Q9NZN5
Downregulated	BxC	Cellular component	8	Extracellular region part	Q16563 Q5VZK9 P01031 P29350 O60437 O94826 O43865 Q9NZN5
Downregulated	BxC	Cellular component	7	Envelope	P43487 Q9NW81 Q8NF91 Q8WWI1 Q494U1 O94826 Q96GC5
Downregulated	BxC	Cellular component	7	Cell projection	O14795 Q5VZK9 Q5JTW2 Q96QT4 P43487 Q5VWQ8 Q9NVD7
Downregulated	BxC	Cellular component	7	Supramolecular fiber	Q9UPY8 O60437 Q8NF91 Q5VZK9 Q8TDX7 Q12802 Q9NVD7
Downregulated	BxC	Cellular component	5	Cell junction	Q8WWI1 Q9NVD7 P29350 O60437 O14795
Downregulated	BxC	Cellular component	5	Membrane protein complex	Q9NW81 P01031 Q8NF91 P29350 O94826
Downregulated	BxC	Cellular component	5	Whole membrane	O14795 Q9HC07 Q16563 Q8NF91 O94826
Downregulated	BxC	Cellular component	5	Polymeric cytoskeletal fiber	Q9UPY8 O60437 Q5VZK9 Q8TDX7 Q12802
Downregulated	BxC	Cellular component	4	Nuclear outer membrane-endoplasmic reticulum membrane network	Q92539 Q8NF91 O43865 Q6V0L0
Downregulated	BxC	Cellular component	4	Cell projection part	O14795 Q5JTW2 P43487 Q5VWQ8
Downregulated	BxC	Cellular component	4	Neuron part	O14795 Q16563 P43487 Q5VWQ8
Downregulated	BxC	Cellular component	4	Plasma membrane region	O14795 Q8NF91 Q8WWI1 O43865
Downregulated	BxC	Cellular component	3	Endoplasmic reticulum membrane	Q92539 O43865 Q6V0L0
Downregulated	BxC	Cellular component	3	Cell-cell junction	P29350 O60437 Q8WWI1
Downregulated	BxC	Cellular component	3	Cell leading edge	Q5VZK9 Q96QT4 Q9NVD7
Downregulated	BxC	Cellular component	3	Synapse part	O14795 Q8NF91 Q16563
Downregulated	BxC	Cellular component	3	Synapse	O14795 Q8NF91 Q16563
Downregulated	BxC	Cellular component	3	Anchoring junction	Q8WWI1 Q9NVD7 O60437
Downregulated	BxC	Cellular component	2	Synaptic vesicle	O14795 Q16563
Downregulated	BxC	Cellular component	2	Outer membrane	Q8NF91 O94826
Downregulated	BxC	Cellular component	2	Cell-substrate junction	Q8WWI1 Q9NVD7
Downregulated	BxC	Cellular component	2	Synaptic vesicle membrane	O14795 Q16563
Downregulated	BxC	Cellular component	2	Intrinsic component of organelle membrane	Q16563 Q9Y4C5
Downregulated	BxC	Cellular component	2	Contractile fiber part	Q8NF91 Q9NVD7
Downregulated	BxC	Cellular component	2	Mitochondrial membrane part	Q9NW81 O94826
Downregulated	BxC	Cellular component	2	Apical part of cell	Q8WWI1 O43865
Downregulated	BxC	Cellular component	2	Synaptic membrane	O14795 Q8NF91
Downregulated	BxC	Cellular component	2	Presynapse	O14795 Q16563
Downregulated	BxC	Cellular component	2	Ribonucleoprotein complex	Q96GC5 Q8NF91
Downregulated	BxC	Molecular function	12	Transferase activity	Q9UBS8 Q9NW81 P42680 Q9Y4C5 O60678 Q96LD4 P27987 O75486 Q96QT4 Q8TDX7 Q12802 Q8WWI1
Downregulated	BxC	Molecular function	8	Hydrolase activity	Q92539 P15170 Q9NTJ4 P26045 P29350 Q9BUB4 O75355 O43865
Downregulated	BxC	Molecular function	8	Small molecule binding	Q6V0L0 Q96QT4 Q99741 P15170 P42680 P27987 Q8TDX7 O75355
Downregulated	BxC	Molecular function	8	Molecular function regulator	P43487 O60239 P26045 Q12802 P01031 Q5VWQ8 Q8IW93 Q9NZN5
Downregulated	BxC	Molecular function	7	Carbohydrate derivative binding	Q96QT4 Q99741 P15170 P42680 P27987 Q8TDX7 O75355
Downregulated	BxC	Molecular function	6	Drug binding	Q96QT4 Q99741 P42680 P27987 Q8TDX7 O75355
Downregulated	BxC	Molecular function	6	Enzyme regulator activity	P43487 O60239 P01031 Q5VWQ8 Q8IW93 Q9NZN5
Downregulated	BxC	Molecular function	5	Lipid binding	Q5VWQ8 Q6V0L0 Q494U1 P42680 O14795
Downregulated	BxC	Molecular function	5	Protein-containing complex binding	Q63HQ0 Q5VZK9 Q5VWQ8 Q8NF91 O60678
Downregulated	BxC	Molecular function	4	Guanyl-nucleotide exchange factor activity	O60239 Q12802 Q8IW93 Q9NZN5
Downregulated	BxC	Molecular function	3	Transporter activity	Q9H2Y9 Q96QT4 O94826
Downregulated	BxC	Molecular function	3	Transmembrane transporter activity	Q9H2Y9 Q96QT4 O94826
Downregulated	BxC	Molecular function	2	Structural molecule activity	O60437 Q12802
Downregulated	BxC	Molecular function	2	Molecular transducer activity	P29350 Q12802
Downregulated	BxC	Molecular function	2	Molecular adaptor activity	Q5VWQ8 Q12802
