## Supplemental Table 2 for "Field application of de novo transcriptomic analysis to evaluate the effects of sublethal freshwater salinization on *Gasterosteus aculeatus* in urban streams"

### Sheet: Enrichment GO terms
Direction of expression	Station	Go	Enrichment FDR	Genes in list	Total genes	Functional Category	Protein codes Uniprot
Upregulated	AXB	Biological function	0.00892935	12	1172	Cellular component morphogenesis	Q7L099 Q96PU5 P46934 O94915 Q9UHG0 O75385 P28827 O94907 Q9Y2I7 Q63HQ0 Q12802 Q5T011
Upregulated	AXB	Biological function	0.0202939	9	756	Cell morphogenesis involved in differentiation	Q7L099 Q96PU5 P46934 Q9UHG0 O75385 P28827 O94907 Q63HQ0 Q5T011
Upregulated	AXB	Biological function	0.0230285	10	1008	Neuron projection development	Q7L099 Q96PU5 P46934 O94915 Q9UHG0 O75385 P28827 O76050 O94907 Q5T011
Upregulated	AXB	Biological function	0.0262887	3	63	Regulation of sodium ion transmembrane transport	Q96PU5 P46934 P26045
Upregulated	AXB	Biological function	0.0262887	2	13	Negative regulation of sodium ion transmembrane transport	Q96PU5 P46934
Upregulated	AXB	Biological function	0.0262887	3	53	Regulation of sodium ion transmembrane transporter activity	Q96PU5 P46934 P26045
Upregulated	AXB	Biological function	0.0262887	2	12	Negative regulation of sodium ion transmembrane transporter activity	Q96PU5 P46934
Upregulated	AXB	Biological function	0.0262887	10	1067	Cell morphogenesis	Q7L099 Q96PU5 P46934 O94915 Q9UHG0 O75385 P28827 O94907 Q63HQ0 Q5T011
Upregulated	AXB	Biological function	0.0262887	12	1683	Neurogenesis	Q7L099 Q96PU5 P46934 O94915 Q9UHG0 O75385 P28827 O76050 O94907 Q9Y6K1 Q01973 Q5T011
Upregulated	AXB	Biological function	0.0262887	11	1412	Neuron differentiation	Q7L099 Q96PU5 P46934 O94915 Q9UHG0 O75385 P28827 O76050 O94907 Q9Y6K1 Q5T011
Upregulated	AXB	Biological function	0.0262887	2	14	Phosphatidylinositol-3-phosphate biosynthetic process	Q96PE3 Q9Y2I7
Upregulated	AXB	Biological function	0.0262887	10	1154	Neuron development	Q7L099 Q96PU5 P46934 O94915 Q9UHG0 O75385 P28827 O76050 O94907 Q5T011
Upregulated	AXB	Biological function	0.0262887	7	598	Cell morphogenesis involved in neuron differentiation	Q7L099 Q96PU5 P46934 Q9UHG0 O75385 P28827 Q5T011
Upregulated	AXB	Biological function	0.0345536	3	74	Protein monoubiquitination	Q96PU5 P46934 O76050
Upregulated	AXB	Biological function	0.0345536	2	18	Negative regulation of sodium ion transport	Q96PU5 P46934
Upregulated	AXB	Biological function	0.0345536	4	181	Regulation of macroautophagy	O75385 Q9Y2I7 Q8TDY2 P46934
Upregulated	AXB	Biological function	0.0345536	11	1575	Generation of neurons	Q7L099 Q96PU5 P46934 O94915 Q9UHG0 O75385 P28827 O76050 O94907 Q9Y6K1 Q5T011
Upregulated	AXB	Biological function	0.0345536	7	666	Neuron projection morphogenesis	Q7L099 Q96PU5 P46934 Q9UHG0 O75385 P28827 Q5T011
Upregulated	AXB	Biological function	0.0353269	7	680	Plasma membrane bounded cell projection morphogenesis	Q7L099 Q96PU5 P46934 Q9UHG0 O75385 P28827 Q5T011
Upregulated	AXB	Biological function	0.0353269	7	682	Cell projection morphogenesis	Q7L099 Q96PU5 P46934 Q9UHG0 O75385 P28827 Q5T011
Upregulated	AXB	Biological function	0.0359931	9	1125	Regulation of anatomical structure morphogenesis	Q7L099 Q96PU5 P46934 O94907 Q63HQ0 Q12802 Q01973 P28827 P29972
Upregulated	AXB	Biological function	0.0359931	3	87	Regulation of sodium ion transport	Q96PU5 P46934 P26045
Upregulated	AXB	Biological function	0.036026	7	701	Cell part morphogenesis	Q7L099 Q96PU5 P46934 Q9UHG0 O75385 P28827 Q5T011
Upregulated	AXB	Biological function	0.0372866	14	2474	Nervous system development	Q7L099 Q96PU5 P46934 O94915 O76050 Q9UHG0 O75385 P28827 O94907 Q9Y2I7 Q9Y6K1 Q01973 Q5T011 P29972
Upregulated	AXB	Biological function	0.037991	4	210	Regulation of organelle assembly	Q9UHG0 Q12802 O75385 Q9Y2I7
Upregulated	AXB	Biological function	0.037991	12	1937	Positive regulation of cell communication	Q8TB61 Q01973 O94907 Q12802 Q8TDY2 P78314 O76050 O15296 P46934 O95219 Q9UHG0 Q63HK5
Upregulated	AXB	Biological function	0.037991	12	1945	Positive regulation of signaling	Q8TB61 Q01973 O94907 Q12802 Q8TDY2 P78314 O76050 O15296 P46934 O95219 Q9UHG0 Q63HK5
Upregulated	AXB	Biological function	0.037991	13	2230	Cell development	Q7L099 Q96PU5 P46934 O94915 Q9UHG0 O75385 P28827 O76050 O94907 Q63HQ0 Q12802 Q01973 Q5T011
Upregulated	AXB	Biological function	0.0396183	3	99	Autophagosome assembly	Q8TDY2 O75385 Q9Y2I7
Upregulated	AXB	Biological function	0.0417182	3	102	Autophagosome organization	Q8TDY2 O75385 Q9Y2I7
Upregulated	AXB	Cellular component	0.0148198	10	1064	Endosome	Q63HQ0 O14972 O95219 Q9Y2I7 Q96PU5 Q16849 P14222 Q9HA65 O94907 O75385
Upregulated	AXB	Cellular component	0.0148198	2	10	Atg1/ULK1 kinase complex	Q8TDY2 O75385
Upregulated	AXB	Cellular component	0.0295484	2	17	Phagophore assembly site membrane	Q8TDY2 O75385
Upregulated	AXB	Molecular function	0.00561317	3	35	Sodium channel regulator activity	Q96PU5 P46934 P26045
Upregulated	AXB	Molecular function	0.00561317	2	7	Sodium channel inhibitor activity	Q96PU5 P46934
Upregulated	AXB	Molecular function	0.00730621	3	50	Protein phosphorylated amino acid binding	P46934 P26045 P78314
Upregulated	AXB	Molecular function	0.015963	5	297	Phosphatase activity	Q96PE3 P26045 P28827 Q16849 Q9Y2I7
Upregulated	AXB	Molecular function	0.0187927	3	82	Phosphoprotein binding	P46934 P26045 P78314
Upregulated	AXB	Molecular function	0.0220094	2	23	Phosphatidylinositol bisphosphate phosphatase activity	Q96PE3 Q9Y2I7
Upregulated	AXB	Molecular function	0.0270574	3	114	Protein tyrosine phosphatase activity	P26045 P28827 Q16849
Upregulated	AXB	Molecular function	0.0270574	5	402	Phosphoric ester hydrolase activity	Q96PE3 P26045 P28827 Q16849 Q9Y2I7
Upregulated	AXB	Molecular function	0.0270574	2	29	Phosphatidylinositol phosphate phosphatase activity	Q96PE3 Q9Y2I7
Upregulated	AXB	Molecular function	0.0326206	2	37	Ion channel inhibitor activity	Q96PU5 P46934
Upregulated	AXB	Molecular function	0.0326206	2	38	Channel inhibitor activity	Q96PU5 P46934
Upregulated	AXB	Molecular function	0.0330788	2	40	Phosphotyrosine residue binding	P26045 P78314
Upregulated	AXB	Molecular function	0.0342471	3	149	Channel regulator activity	Q96PU5 P46934 P26045
Upregulated	AXB	Molecular function	0.0342471	13	2560	Transferase activity	Q96PU5 P46934 O76050 O95251 O75385 Q9Y6K1 Q6P4H8 Q9Y2I7 Q96P11 Q8TDX7 Q96MH6 Q12802 Q01973
Upregulated	AXB	Molecular function	0.0342471	2	44	Kinesin binding	Q63HQ0 Q9UHG0
Upregulated	BXC	Biological function	0.0114614	17	3529	Regulation of molecular function	P46934 O60239 P26045 Q16342 P27448 Q9UPY8 O15013 Q5VWQ8 Q99569 Q6PJW8 A1A5B4 P01031 P29350 Q8TEH3 O43865 Q99748 Q96L73
Upregulated	BXC	Biological function	0.0282661	2	14	Cargo loading into COPII-coated vesicle	O94979 O95487
Upregulated	BXC	Biological function	0.0282661	8	1067	Cell morphogenesis	P46934 O94915 Q9H156 P29350 Q5VWQ8 Q63HQ0 O95487 Q99748
Upregulated	BXC	Biological function	0.0282661	2	13	Negative regulation of vascular endothelial growth factor receptor signaling pathway	P46934 Q5VWQ8
Upregulated	BXC	Biological function	0.0282661	3	87	Regulation of sodium ion transport	P46934 P26045 O43865
Upregulated	BXC	Biological function	0.0282661	8	1123	Negative regulation of cellular protein metabolic process	O60239 Q5VWQ8 O60678 Q494U1 P01031 P29350 O15294 P26045
Upregulated	BXC	Biological function	0.0282661	2	18	Cargo loading into vesicle	O94979 O95487
Upregulated	BXC	Biological function	0.0282661	4	194	Phosphatidylinositol-mediated signaling	Q5VWQ8 O15294 P46934 P29350
Upregulated	BXC	Biological function	0.0282661	4	197	Inositol lipid-mediated signaling	Q5VWQ8 O15294 P46934 P29350
Upregulated	BXC	Biological function	0.0282661	3	77	Vesicle targeting, to, from or within Golgi	Q63HQ0 O94979 O95487
Upregulated	BXC	Biological function	0.0288751	4	224	Sodium ion transport	P46934 P26045 Q86UD5 O43865
Upregulated	BXC	Biological function	0.0288751	3	96	Vesicle targeting	Q63HQ0 O94979 O95487
Upregulated	BXC	Biological function	0.0288751	8	1172	Cellular component morphogenesis	P46934 O94915 Q9H156 P29350 Q5VWQ8 Q63HQ0 O95487 Q99748
Upregulated	BXC	Biological function	0.031158	8	1199	Negative regulation of protein metabolic process	O60239 Q5VWQ8 O60678 Q494U1 P01031 P29350 O15294 P26045
Upregulated	BXC	Biological function	0.0322833	4	253	Regulation of ion transmembrane transporter activity	P46934 P26045 A1A5B4 O43865
Upregulated	BXC	Biological function	0.0322833	4	251	Regulation of Ras protein signal transduction	Q5VWQ8 Q8TEH3 O15294 O15013
Upregulated	BXC	Biological function	0.0341117	4	261	Regulation of transmembrane transporter activity	P46934 P26045 A1A5B4 O43865
Upregulated	BXC	Biological function	0.0373275	8	1312	Peptidyl-amino acid modification	O60239 O60678 P27448 P29350 O15294 O75486 Q96L73 P11387
Upregulated	BXC	Biological function	0.0373275	12	2724	Negative regulation of cellular metabolic process	O60239 Q5VWQ8 Q6PJW8 O60678 Q494U1 P46934 P01031 P29350 O15294 P26045 Q63HQ0 Q96L73
Upregulated	BXC	Biological function	0.0373275	4	273	Regulation of transporter activity	P46934 P26045 A1A5B4 O43865
Upregulated	BXC	Biological function	0.0373275	5	485	Regulation of ion transmembrane transport	P46934 P26045 A1A5B4 P29350 O43865
Upregulated	BXC	Biological function	0.0373783	2	32	Regulation of vascular endothelial growth factor receptor signaling pathway	P46934 Q5VWQ8
Upregulated	BXC	Biological function	0.0386553	6	756	Cell morphogenesis involved in differentiation	P46934 Q9H156 P29350 Q63HQ0 O95487 Q99748
Upregulated	BXC	Biological function	0.0386553	3	134	Regulation of phosphatidylinositol 3-kinase signaling	Q5VWQ8 P46934 P29350
Upregulated	BXC	Biological function	0.0440228	3	143	Sodium ion transmembrane transport	P46934 P26045 Q86UD5
Upregulated	BXC	Biological function	0.0459073	3	151	Histone methylation	O60678 Q96L73 O15294
Upregulated	BXC	Biological function	0.0459073	12	2905	Regulation of localization	P46934 P26045 P01031 A1A5B4 P29350 Q5VWQ8 Q63HQ0 O95487 Q6PJW8 Q86UD5 O43865 Q6NZI2
Upregulated	BXC	Biological function	0.0459073	3	149	Negative regulation of protein catabolic process	Q5VWQ8 P26045 O15294
Upregulated	BXC	Biological function	0.0473504	2	42	Bone cell development	P29350 Q86UD5
Upregulated	BXC	Biological function	0.0473504	3	160	Phosphatidylinositol 3-kinase signaling	Q5VWQ8 P46934 P29350
Upregulated	BXC	Cellular component	0.0289088	2	15	COPII vesicle coat	O94979 O95487
Upregulated	BXC	Cellular component	0.0289088	2	20	Microtubule plus-end	Q9UPY8 Q9P270
Upregulated	BXC	Cellular component	0.0356443	5	489	Transport vesicle	O94979 Q63HQ0 O95487 Q6PJW8 Q86UD5
Upregulated	BXC	Cellular component	0.0356443	2	35	Spindle midzone	Q9UPY8 Q99569
Upregulated	BXC	Cellular component	0.0356443	2	28	Microtubule end	Q9UPY8 Q9P270
Upregulated	BXC	Cellular component	0.0465499	9	1808	Neuron part	P46934 P27448 Q9H845 Q8TEH3 Q5VWQ8 Q99569 Q86UD5 Q99748 P11387
Upregulated	BXC	Molecular function	0.00423923	4	136	SH3 domain binding	Q5VWQ8 P29350 Q8TEH3 O60239
Upregulated	BXC	Molecular function	0.00423923	3	50	Protein phosphorylated amino acid binding	P46934 P29350 P26045
Upregulated	BXC	Molecular function	0.00499236	4	159	Phosphatidylinositol phosphate binding	Q8TEH3 Q5VWQ8 O15294 Q494U1
Upregulated	BXC	Molecular function	0.00923046	3	82	Phosphoprotein binding	P46934 P29350 P26045
Upregulated	BXC	Molecular function	0.016406	4	249	Phosphatidylinositol binding	Q8TEH3 Q5VWQ8 O15294 Q494U1
Upregulated	BXC	Molecular function	0.0196926	2	40	Phosphotyrosine residue binding	P29350 P26045
Upregulated	BXC	Molecular function	0.0196926	3	151	Ras guanyl-nucleotide exchange factor activity	O15013 Q8TEH3 O60239
Upregulated	BXC	Molecular function	0.0196926	2	35	Sodium channel regulator activity	P46934 P26045
Upregulated	BXC	Molecular function	0.0196926	2	40	Rab guanyl-nucleotide exchange factor activity	Q8TEH3 O60239
Upregulated	BXC	Molecular function	0.0196926	6	766	Protein domain specific binding	Q5VWQ8 P29350 Q8TEH3 O60239 P46934 P11387
Upregulated	BXC	Molecular function	0.0196926	2	39	Phosphatidylinositol-3-phosphate binding	Q5VWQ8 Q8TEH3
Upregulated	BXC	Molecular function	0.021749	2	44	Kinesin binding	Q63HQ0 O15013
Upregulated	BXC	Molecular function	0.0352468	10	2353	Enzyme binding	O15013 Q8TEH3 O60239 Q5VWQ8 Q6PJW8 P46934 P26045 Q16342 Q9UPY8 P29350
Upregulated	BXC	Molecular function	0.0400942	2	65	Histone methyltransferase activity	Q96L73 O60678
Upregulated	BXC	Molecular function	0.040563	2	69	Histone acetyltransferase activity	O15294 O75486
Upregulated	BXC	Molecular function	0.040563	4	441	Phospholipid binding	Q8TEH3 Q5VWQ8 O15294 Q494U1
Upregulated	BXC	Molecular function	0.0429187	3	233	Guanyl-nucleotide exchange factor activity	O15013 Q8TEH3 O60239
Upregulated	BXC	Molecular function	0.0433193	2	77	Peptide-lysine-N-acetyltransferase activity	O15294 O75486
Downregulated	AXB	Biological function	0.0148112	2	3	Negative regulation of protein tyrosine phosphatase activity	P17931 Q09328
Downregulated	AXB	Biological function	0.0162401	2	6	Regulation of protein tyrosine phosphatase activity	P17931 Q09328
Downregulated	AXB	Biological function	0.0162401	2	7	TRNA transcription	Q8WUA4 Q9Y5Q9
Downregulated	AXB	Biological function	0.0162401	15	1981	Cellular protein localization	Q96QK1 Q9UBK7 O14972 P61221 Q96PU5 P17931 Q96BF6 Q63HQ0 Q14108 Q6ZVM7 P53992 Q9Y2I7 Q9NQB0 Q7L099 O94826
Downregulated	AXB	Biological function	0.0162401	2	6	5S class rRNA transcription by RNA polymerase III	Q8WUA4 Q9Y5Q9
Downregulated	AXB	Biological function	0.0162401	2	6	TRNA transcription by RNA polymerase III	Q8WUA4 Q9Y5Q9
Downregulated	AXB	Biological function	0.0162401	15	1993	Cellular macromolecule localization	Q96QK1 Q9UBK7 O14972 P61221 Q96PU5 P17931 Q96BF6 Q63HQ0 Q14108 Q6ZVM7 P53992 Q9Y2I7 Q9NQB0 Q7L099 O94826
Downregulated	AXB	Biological function	0.0254011	10	1008	Neuron projection development	Q7L099 Q96PU5 Q92854 P28827 P09471 Q14108 Q9NRY4 Q9NY97 Q96C45 Q14451
Downregulated	AXB	Biological function	0.0373608	14	1959	Intracellular transport	Q96QK1 Q8TEH3 Q63HQ0 Q9UBK7 O14972 P61221 P53992 Q02241 Q14108 Q6ZVM7 Q9Y2I7 Q9NQB0 Q7L099 O94826
Downregulated	AXB	Biological function	0.0418843	5	275	Neuron projection guidance	Q92854 P28827 Q9NRY4 Q9NY97 Q14451
Downregulated	AXB	Biological function	0.0418843	8	756	Cell morphogenesis involved in differentiation	Q7L099 Q96PU5 Q92854 P28827 Q63HQ0 Q9NRY4 Q9NY97 Q14451
Downregulated	AXB	Biological function	0.0418843	5	274	Axon guidance	Q92854 P28827 Q9NRY4 Q9NY97 Q14451
Downregulated	AXB	Biological function	0.0418843	2	14	Phosphatidylinositol-3-phosphate biosynthetic process	Q96PE3 Q9Y2I7
Downregulated	AXB	Biological function	0.0418843	10	1154	Neuron development	Q7L099 Q96PU5 Q92854 P28827 P09471 Q14108 Q9NRY4 Q9NY97 Q96C45 Q14451
Downregulated	AXB	Biological function	0.0433093	10	1194	Intracellular protein transport	Q96QK1 Q9UBK7 O14972 P61221 Q14108 Q6ZVM7 P53992 Q9NQB0 Q7L099 O94826
Downregulated	AXB	Biological function	0.0433093	15	2474	Nervous system development	Q7L099 Q96PU5 Q92854 P28827 Q96QK1 P09471 Q9Y2I7 O60911 Q14108 Q9NRY4 Q9NY97 Q6V0L0 Q96C45 Q14451 P51812
Downregulated	AXB	Biological function	0.0433093	6	474	Axonogenesis	Q7L099 Q92854 P28827 Q9NRY4 Q9NY97 Q14451
Downregulated	AXB	Biological function	0.0433093	17	2988	Protein localization	Q96QK1 Q9UBK7 Q9NQB0 O14972 P61221 Q96PU5 P17931 Q96BF6 Q9HC29 Q8TEH3 Q63HQ0 Q14108 O94826 Q6ZVM7 P53992 Q9Y2I7 Q7L099
Downregulated	AXB	Biological function	0.0433093	5	310	Regulation of cell morphogenesis involved in differentiation	Q7L099 Q96PU5 Q92854 Q63HQ0 Q9NRY4
Downregulated	AXB	Biological function	0.0433093	5	289	Positive regulation of neuron projection development	Q96PU5 Q14108 Q9NRY4 Q92854 Q7L099
Downregulated	AXB	Biological function	0.0433093	4	176	Positive regulation of cell growth	Q96PU5 Q92854 Q7L099 P51812
Downregulated	AXB	Biological function	0.0433093	9	1041	Regulation of locomotion	Q92854 Q7L099 P17931 Q14451 Q09328 Q96QK1 Q63HQ0 Q96C45 P28827
Downregulated	AXB	Biological function	0.0433093	2	20	Regulation of dopamine metabolic process	Q96QK1 Q01064
Downregulated	AXB	Biological function	0.0433093	2	20	Regulation of catecholamine metabolic process	Q96QK1 Q01064
Downregulated	AXB	Biological function	0.0433093	7	598	Cell morphogenesis involved in neuron differentiation	Q7L099 Q96PU5 Q92854 P28827 Q9NRY4 Q9NY97 Q14451
Downregulated	AXB	Biological function	0.0433093	3	85	Stem cell development	Q92854 Q96DH6 Q6V0L0
Downregulated	AXB	Biological function	0.0469432	7	682	Regulation of plasma membrane bounded cell projection organization	Q7L099 Q96PU5 Q92854 Q14108 Q9NRY4 Q96QK1 Q96C45
Downregulated	AXB	Biological function	0.0469432	11	1552	Plasma membrane bounded cell projection organization	Q7L099 Q96PU5 Q92854 P28827 P09471 Q14108 Q9NRY4 Q9NY97 Q96QK1 Q96C45 Q14451
Downregulated	AXB	Biological function	0.0469432	7	680	Plasma membrane bounded cell projection morphogenesis	Q7L099 Q96PU5 Q92854 P28827 Q9NRY4 Q9NY97 Q14451
Downregulated	AXB	Biological function	0.0469432	3	99	Negative regulation of cell morphogenesis involved in differentiation	Q92854 Q63HQ0 Q7L099
Downregulated	AXB	Cellular component	0.0130622	2	6	Transcription factor TFIIIC complex	Q8WUA4 Q9Y5Q9
Downregulated	AXB	Cellular component	0.0378372	5	282	Late endosome	Q96QK1 Q96PU5 Q63HQ0 Q9Y2I7 Q14108
Downregulated	AXB	Cellular component	0.0378372	2	14	RNA polymerase III transcription factor complex	Q8WUA4 Q9Y5Q9
Downregulated	AXB	Molecular function	0.0087002	3	30	General transcription initiation factor activity	Q8WUA4 Q9Y5Q9 P52655
Downregulated	AXB	Molecular function	0.0104778	2	9	RNA polymerase III general transcription initiation factor activity	Q8WUA4 Q9Y5Q9
Downregulated	AXB	Molecular function	0.0104778	4	105	Protein transporter activity	Q96QK1 O14972 Q14108 O94826
Downregulated	AXB	Molecular function	0.0143738	17	2891	Hydrolase activity	Q96PE3 P09471 Q01064 O60911 Q02241 Q9UBK7 Q6PL18 Q8NEV4 P50579 Q96BF6 P28827 Q9BUB4 P49961 Q9NRY4 P61221 Q9Y2I7 P30101
Downregulated	AXB	Molecular function	0.0143738	14	2114	Purine nucleotide binding	P61221 Q8NEV4 P09471 Q9Y2I7 Q02241 P49961 Q9UBK7 Q8TBC4 Q8TDX7 Q6PL18 Q9NRY4 Q9HC29 Q96C45 P51812
Downregulated	AXB	Molecular function	0.0143738	14	2116	Ribonucleotide binding	P61221 Q8NEV4 P09471 Q9Y2I7 Q02241 P49961 Q9UBK7 Q8TBC4 Q8TDX7 Q6PL18 Q9NRY4 Q9HC29 Q96C45 P51812
Downregulated	AXB	Molecular function	0.0143738	14	2101	Purine ribonucleotide binding	P61221 Q8NEV4 P09471 Q9Y2I7 Q02241 P49961 Q9UBK7 Q8TBC4 Q8TDX7 Q6PL18 Q9NRY4 Q9HC29 Q96C45 P51812
Downregulated	AXB	Molecular function	0.0143738	14	2036	Purine ribonucleoside triphosphate binding	P61221 P09471 Q8NEV4 Q9Y2I7 Q02241 P49961 Q9UBK7 Q8TBC4 Q8TDX7 Q6PL18 Q9NRY4 Q9HC29 Q96C45 P51812
Downregulated	AXB	Molecular function	0.0143738	18	3048	Anion binding	Q8TEH3 P61221 Q8NEV4 Q14451 Q9NRY4 Q6V0L0 P09471 Q9Y2I7 Q02241 P49961 Q14108 Q9UBK7 Q8TBC4 Q8TDX7 Q6PL18 Q9HC29 Q96C45 P51812
Downregulated	AXB	Molecular function	0.0209852	2	23	Phosphatidylinositol bisphosphate phosphatase activity	Q96PE3 Q9Y2I7
Downregulated	AXB	Molecular function	0.0209852	16	2776	Small molecule binding	P61221 Q8NEV4 Q6V0L0 P09471 Q9Y2I7 Q02241 P49961 Q14108 Q9UBK7 Q8TBC4 Q8TDX7 Q6PL18 Q9NRY4 Q9HC29 Q96C45 P51812
Downregulated	AXB	Molecular function	0.0268426	14	2366	Nucleotide binding	P61221 Q8NEV4 P09471 Q9Y2I7 Q02241 P49961 Q9UBK7 Q8TBC4 Q8TDX7 Q6PL18 Q9NRY4 Q9HC29 Q96C45 P51812
Downregulated	AXB	Molecular function	0.0268426	2	29	Phosphatidylinositol phosphate phosphatase activity	Q96PE3 Q9Y2I7
Downregulated	AXB	Molecular function	0.0268426	14	2367	Nucleoside phosphate binding	P61221 Q8NEV4 P09471 Q9Y2I7 Q02241 P49961 Q9UBK7 Q8TBC4 Q8TDX7 Q6PL18 Q9NRY4 Q9HC29 Q96C45 P51812
Downregulated	AXB	Molecular function	0.0297432	2	35	RNA polymerase II repressing transcription factor binding	P52655 Q9NQB0
Downregulated	AXB	Molecular function	0.0297432	11	1664	ATP binding	P61221 Q8NEV4 Q9Y2I7 Q02241 P49961 Q8TBC4 Q8TDX7 Q6PL18 Q9HC29 Q96C45 P51812
Downregulated	AXB	Molecular function	0.0297432	5	402	Phosphoric ester hydrolase activity	Q96PE3 Q01064 P28827 Q9Y2I7 P30101
Downregulated	AXB	Molecular function	0.0297432	14	2447	Carbohydrate derivative binding	P61221 Q8NEV4 Q9HC29 P09471 Q9Y2I7 Q02241 P49961 Q9UBK7 Q8TBC4 Q8TDX7 Q6PL18 Q9NRY4 Q96C45 P51812
Downregulated	AXB	Molecular function	0.0334815	11	1733	Adenyl nucleotide binding	P61221 Q8NEV4 Q9Y2I7 Q02241 P49961 Q8TBC4 Q8TDX7 Q6PL18 Q9HC29 Q96C45 P51812
Downregulated	AXB	Molecular function	0.0334815	11	1722	Adenyl ribonucleotide binding	P61221 Q8NEV4 Q9Y2I7 Q02241 P49961 Q8TBC4 Q8TDX7 Q6PL18 Q9HC29 Q96C45 P51812
Downregulated	AXB	Molecular function	0.0361093	8	1051	Hydrolase activity, acting on acid anhydrides	P09471 Q02241 Q9UBK7 Q6PL18 Q8NEV4 P49961 Q9NRY4 P61221
Downregulated	AXB	Molecular function	0.0361093	8	1051	Hydrolase activity, acting on acid anhydrides, in phosphorus-containing anhydrides	P09471 Q02241 Q9UBK7 Q6PL18 Q8NEV4 P49961 Q9NRY4 P61221
Downregulated	AXB	Molecular function	0.0400839	2	48	Aminopeptidase activity	P50579 O60911
Downregulated	BXC	Biological function	0.0454996	20	4098	Organelle organization
Downregulated	BXC	Biological function	0.0454996	11	1386	Cytoskeleton organization
Downregulated	BXC	Biological function	0.0454996	5	251	Regulation of Ras protein signal transduction
Downregulated	BXC	Molecular function	0.0114155	4	151	Ras guanyl-nucleotide exchange factor activity	O60239 Q12802 Q8IW93 Q9NZN5
Downregulated	BXC	Molecular function	0.0114155	3	87	Rho guanyl-nucleotide exchange factor activity	Q12802 Q8IW93 Q9NZN5
Downregulated	BXC	Molecular function	0.0114155	6	470	Ras GTPase binding	P43487 O60239 Q12802 Q8IW93 Q9NZN5 O14795
Downregulated	BXC	Molecular function	0.0114155	14	2353	Enzyme binding	Q9UBS8 P43487 O60239 Q5VWQ8 Q6PJW8 Q12802 Q8IW93 Q9NZN5 P26045 Q9UPY8 Q99741 P29350 Q8NF91 O14795
Downregulated	BXC	Molecular function	0.0114155	6	485	Small GTPase binding	P43487 O60239 Q12802 Q8IW93 Q9NZN5 O14795
Downregulated	BXC	Molecular function	0.0114155	5	344	Cadherin binding	P43487 P29692 O60437 Q5VWQ8 Q9NVD7
Downregulated	BXC	Molecular function	0.0114155	6	525	Cell adhesion molecule binding	P43487 P29692 O60437 Q5VWQ8 Q9NVD7 P29350
Downregulated	BXC	Molecular function	0.0158712	4	233	Guanyl-nucleotide exchange factor activity	O60239 Q12802 Q8IW93 Q9NZN5
Downregulated	BXC	Molecular function	0.0158712	6	588	GTPase binding	P43487 O60239 Q12802 Q8IW93 Q9NZN5 O14795
Downregulated	BXC	Molecular function	0.0262519	2	40	Phosphotyrosine residue binding	P29350 P26045
Downregulated	BXC	Molecular function	0.0262519	4	290	GTPase activator activity	P43487 Q5VWQ8 Q8IW93 Q9NZN5
Downregulated	BXC	Molecular function	0.0262519	3	136	SH3 domain binding	Q5VWQ8 P29350 O60239
Downregulated	BXC	Molecular function	0.0327132	7	1004	Cytoskeletal protein binding	Q9UPY8 Q63HQ0 Q9NVD7 Q8NF91 P26045 Q96QT4 Q8WWI1
Downregulated	BXC	Molecular function	0.0327132	4	327	GTPase regulator activity	P43487 Q5VWQ8 Q8IW93 Q9NZN5
Downregulated	BXC	Molecular function	0.0327132	2	50	Protein phosphorylated amino acid binding	P29350 P26045
Downregulated	BXC	Molecular function	0.0392751	12	2560	Transferase activity	Q9UBS8 Q9NW81 P42680 Q9Y4C5 O60678 Q96LD4 P27987 O75486 Q96QT4 Q8TDX7 Q12802 Q8WWI1
Downregulated	BXC	Molecular function	0.041064	3	188	Rho GTPase binding	Q12802 Q8IW93 Q9NZN5
Downregulated	BXC	Molecular function	0.0418641	4	372	Nucleoside-triphosphatase regulator activity	P43487 Q5VWQ8 Q8IW93 Q9NZN5
