## Supplemental Table 3 for "Field application of de novo transcriptomic analysis to evaluate the effects of sublethal freshwater salinization on *Gasterosteus aculeatus* in urban streams"

### Sheet: Hoja1
Direction of expression	Station	Protein codes Uniprot	Protein names	Gene Names	GO annotation
Upregulated	AxB	P29972	Aquaporin-1 (AQP-1) (Aquaporin-CHIP) (Urine water channel) (Water channel protein for red blood cells and kidney proximal tubule)	AQP1 CHIP28	Transporter activity, Transmembrane transporter activity
Upregulated	AxB	Q8TB61	Adenosine 3'-phospho 5'-phosphosulfate transporter 1 (PAPS transporter 1) (Putative MAPK-activating protein PM15) (Putative NF-kappa-B-activating protein 48) (Solute carrier family 35 member B2)	SLC35B2 PAPST1 PSEC0149	Transporter activity, Transmembrane transporter activity
Upregulated	AxB	Q9NW15	Anoctamin-10, Transmembrane protein 16K	ANO10, TMEM16K	Transporter activity, Transmembrane transporter activity
Upregulated	AxB	P14222	Perforin-1 (P1) (Cytolysin) (Lymphocyte pore-forming protein) (PFP)	PRF1 PFP	Transporter activity, Transmembrane transporter activity
Upregulated	BxC	Q86UD5	Sodium/hydrogen exchanger 9B2, Na(+)/H(+) exchanger NHA2, Na(+)/H(+) exchanger-like domain-containing protein 2, NHE domain-containing protein 2, Sodium/hydrogen exchanger-like domain-containing protein 2, Solute carrier family 9 subfamily B member 2	SLC9B2, NHA2, NHEDC2	Transmembrane transporter activity, Transporter activity, Sodium ion transmembrane transport, Transport vesicle
Upregulated	BxC	A1A5B4	Anoctamin-9 (Transmembrane protein 16J) (Tumor protein p53-inducible protein 5) (p53-induced gene 5 protein)	ANO9 PIG5 TMEM16J TP53I5	Transporter activity, Transmembrane transporter activity, Regulation of ion transmembrane transporter activity, Regulation of transmembrane transporter activity, Regulation of transporter activity, Regulation of ion transmembrane transport
Upregulated	AxB	Q96PU5	E3 ubiquitin-protein ligase NEDD4-like (EC 2.3.2.26) (EC 2.3.2.36) (HECT-type E3 ubiquitin transferase NED4L) (NEDD4.2) (Nedd4-2)	NEDD4L KIAA0439 NEDL3	Channel regulator activity, Channel inhibitor activity, Ion channel inhibitor activity, Sodium channel inhibitor activity, Sodium channel regulator activity, Regulation of sodium ion transport, Regulation of sodium ion transmembrane transport, Negative regulation of sodium ion transmembrane transport, Regulation of sodium ion transmembrane transporter activity, Negative regulation of sodium ion t…
Upregulated	AxB	P46934	E3 ubiquitin-protein ligase NEDD4 (EC 2.3.2.26) (Cell proliferation-inducing gene 53 protein) (HECT-type E3 ubiquitin transferase NEDD4) (Neural precursor cell expressed developmentally down-regulated protein 4) (NEDD-4)	NEDD4 KIAA0093 NEDD4-1 RPF1 PIG53	Channel regulator activity, Regulation of sodium ion transmembrane transport, Negative regulation of sodium ion transmembrane transport, Regulation of sodium ion transmembrane transporter activity, Negative regulation of sodium ion transmembrane, transporter activity, Negative regulation of sodium ion transport, Regulation of sodium ion transport, Sodium channel regulator activity, Sodium channel…
Upregulated	AxB	P26045	Tyrosine-protein phosphatase non-receptor type 3, 3.1.3.48, Protein-tyrosine phosphatase H1, PTP-H1	PTPN3, PTPH1	Channel regulator activity, Regulation of sodium ion transmembrane transporter activity, Regulation of sodium ion transmembrane transport, Regulation of sodium ion transport, Sodium channel regulator activity, Channel regulator activity, Sodium ion transmembrane transport
Upregulated	BxC	P46934	E3 ubiquitin-protein ligase NEDD4 (EC 2.3.2.26) (Cell proliferation-inducing gene 53 protein) (HECT-type E3 ubiquitin transferase NEDD4) (Neural precursor cell expressed developmentally down-regulated protein 4) (NEDD-4)	NEDD4 KIAA0093 NEDD4-1 RPF1 PIG53	Sodium channel regulator activity , Regulation of sodium ion transport, Regulation of ion transmembrane transporter activity, Regulation of transmembrane transporter activity, Regulation of transporter activity, Regulation of ion transmembrane transport, Sodium ion transmembrane transport
Upregulated	BxC	P26045	Tyrosine-protein phosphatase non-receptor type 3, 3.1.3.48, Protein-tyrosine phosphatase H1, PTP-H1	PTPN3, PTPH1	Channel regulator activity, Regulation of sodium ion transmembrane transporter activity, Regulation of sodium ion transmembrane transport, Regulation of sodium ion transport, Sodium channel regulator activity, Channel regulator activity, Sodium ion transmembrane transport
Upregulated	BxC	O43865	S-adenosylhomocysteine hydrolase-like protein 1, DC-expressed AHCY-like molecule, IP(3)Rs binding protein released with IP(3), IRBIT, Putative adenosylhomocysteinase 2, S-adenosyl-L-homocysteine hydrolase 2, AdoHcyase 2	AHCYL1	Regulation of ion transmembrane transporter activity, Regulation of transmembrane transporter activity, Regulation of transporter activity
Upregulated	BxC	P29350	Tyrosine-protein phosphatase non-receptor type 6, 3.1.3.48, Hematopoietic cell protein-tyrosine phosphatase, Protein-tyrosine phosphatase 1C, PTP-1C, Protein-tyrosine phosphatase SHP-1, SH-PTP1	PTPN6	Regulation of ion transmembrane transport
Upregulated	BxC	O94979	Protein transport protein Sec31A, ABP125, ABP130, SEC31-like protein 1, SEC31-related protein A, Web1-like protein	SEC31A	Transport vesicle
Upregulated	BxC	Q63HQ0	AP-1 complex-associated regulatory protein, 2c18, Adaptor-related protein complex 1-associated regulatory protein, Gamma-1-adaptin brefeldin A resistance protein, GBAR, Gamma-BAR, Gamma-A1-adaptin and kinesin interactor, Gadkin	AP1AR	Transport vesicle
Upregulated	BxC	O95487	Protein transport protein Sec24B, SEC24-related protein B	SEC24B	Transport vesicle
Upregulated	BxC	Q6PJW8	Consortin	CNST	Transport vesicle
Downregualted	AxB	Q96QK1	Vacuolar protein sorting-associated protein 35 (hVPS35) (Maternal-embryonic 3) (Vesicle protein sorting 35)	VPS35 MEM3 TCCCTA00141	Transporter activity
Downregualted	AxB	O14972	Vacuolar protein sorting-associated protein 26C (Down syndrome critical region protein 3) (Down syndrome critical region protein A)	VPS26C DCRA DSCR3 DSCRA	Transporter activity
Downregualted	AxB	Q14108	Lysosome membrane protein 2 (85 kDa lysosomal membrane sialoglycoprotein) (LGP85) (CD36 antigen-like 2) (Lysosome membrane protein II) (LIMP II) (Scavenger receptor class B member 2) (CD antigen CD36)	SCARB2 CD36L2 LIMP2 LIMPII	Anion binding, Transporter activity
Downregualted	AxB	O94826	Mitochondrial import receptor subunit TOM70 (Mitochondrial precursor proteins import receptor) (Translocase of outer membrane 70 kDa subunit) (Translocase of outer mitochondrial membrane protein 70)	TOMM70 KIAA0719 TOM70 TOMM70A	Transporter activity
Downregualted	BxC	Q9H2Y9	Solute carrier organic anion transporter family member 5A1 (Organic anion transporter polypeptide-related protein 4) (OATP-RP4) (OATPRP4) (Solute carrier family 21 member 15)	SLCO5A1 OATP5A1 SLC21A15	Transporter activity
Downregualted	BxC	Q96QT4	Transient receptor potential cation channel subfamily M member 7 (EC 2.7.11.1) (Channel-kinase 1) (Long transient receptor potential channel 7) (LTrpC-7) (LTrpC7)	TRPM7 CHAK1 LTRPC7	Transporter activity
Downregualted	BxC	O94826	Mitochondrial import receptor subunit TOM70 (Mitochondrial precursor proteins import receptor) (Translocase of outer membrane 70 kDa subunit) (Translocase of outer mitochondrial membrane protein 70)	TOMM70 KIAA0719 TOM70 TOMM70A	Transporter activity
Downregualted	AxB	Q8TEH3	DENN domain-containing protein 1A, Connecdenn 1, Connecdenn, Protein FAM31A	DENND1A	Anion binding
Downregualted	AxB	Q8NEV4	Myosin-IIIa, 2.7.11.1	MYO3A	Anion binding, ATP binding
Downregualted	AxB	Q14451	Growth factor receptor-bound protein 7, B47, Epidermal growth factor receptor GRB-7, GRB7 adapter protein	GRB7	Anion binding
Downregualted	AxB	Q9NRY4	Rho GTPase-activating protein 35, Glucocorticoid receptor DNA-binding factor 1, Glucocorticoid receptor repression factor 1, GRF-1, Rho GAP p190A, p190-A	ARHGAP35	Anion binding
Downregualted	AxB	Q6V0L0	Cytochrome P450 26C1, 1.14.-.-	CYP26C1	Anion binding
Downregualted	AxB	P09471	Guanine nucleotide-binding protein G(o) subunit alpha	GNAO1	Anion binding
Downregualted	AxB	Q9Y2I7	1-phosphatidylinositol 3-phosphate 5-kinase, Phosphatidylinositol 3-phosphate 5-kinase, 2.7.1.150, FYVE finger-containing phosphoinositide kinase, PIKfyve, Phosphatidylinositol 3-phosphate 5-kinase type III, PIPkin-III, Type III PIP kinase, Serine-protein kinase PIKFYVE, 2.7.11.1	PIKFYVE	Anion binding, ATP binding
Downregualted	AxB	Q02241	Kinesin-like protein KIF23, Kinesin-like protein 5, Mitotic kinesin-like protein 1	KIF23, KNSL5, MKLP1	Anion binding, ATP binding
Downregualted	AxB	P49961	Ectonucleoside triphosphate diphosphohydrolase 1, NTPDase 1, 3.6.1.5, Ecto-ATP diphosphohydrolase 1, Ecto-ATPDase 1, Ecto-ATPase 1, Ecto-apyrase, Lymphoid cell activation antigen, CD39	ENTPD1, CD39	ATP binding, Anion binding
Downregualted	AxB	Q9UBK7	Rab-like protein 2A	RABL2A	Anion binding
Downregualted	AxB	Q8TBC4	NEDD8-activating enzyme E1 catalytic subunit, 6.2.1.64, NEDD8-activating enzyme E1C, Ubiquitin-activating enzyme E1C, Ubiquitin-like modifier-activating enzyme 3, Ubiquitin-activating enzyme 3	UBA3, UBE1C	Anion binding, ATP binding
Downregualted	AxB	Q8TDX7	Serine/threonine-protein kinase Nek7, 2.7.11.1, Never in mitosis A-related kinase 7, NimA-related protein kinase 7	NEK7	Anion binding, ATP binding
Downregualted	AxB	Q6PL18	ATPase family AAA domain-containing protein 2, 3.6.1.-, AAA nuclear coregulator cancer-associated protein, ANCCA	ATAD2, L16, PRO2000	Anion binding, ATP binding
Downregualted	AxB	Q9HC29	Nucleotide-binding oligomerization domain-containing protein 2, Caspase recruitment domain-containing protein 15, Inflammatory bowel disease protein 1	NOD2, CARD15, IBD1	Anion binding, ATP binding
Downregualted	AxB	Q96C45	Serine/threonine-protein kinase ULK4, 2.7.11.1, Unc-51-like kinase 4	ULK4	Anion binding, ATP binding
Downregualted	AxB	P51812	Ribosomal protein S6 kinase alpha-3, S6K-alpha-3, 2.7.11.1, 90 kDa ribosomal protein S6 kinase 3, p90-RSK 3, p90RSK3, Insulin-stimulated protein kinase 1, ISPK-1, MAP kinase-activated protein kinase 1b, MAPK-activated protein kinase 1b, MAPKAP kinase 1b, MAPKAPK-1b, Ribosomal S6 kinase 2, RSK-2, pp90RSK2	RPS6KA3, ISPK1, MAPKAPK1B, RSK2	Anion binding, ATP binding
Downregualted	AxB	P61221	ATP-binding cassette sub-family E member 1, 2'-5'-oligoadenylate-binding protein, HuHP68, RNase L inhibitor, Ribonuclease 4 inhibitor, RNS4I	ABCE1, RLI, RNASEL1, RNASELI, RNS4I, OK/SW-cl.40	Anion binding, ATP binding
Downregualted	BxC	O60239	SH3 domain-binding protein 5, SH3BP-5, SH3 domain-binding protein that preferentially associates with BTK	SH3BP5, SAB	Ras guanyl-nucleotide exchange factor activity,Ras GTPase binding, GTPase binding
Downregualted	BxC	Q12802	A-kinase anchor protein 13, AKAP-13, AKAP-Lbc, Breast cancer nuclear receptor-binding auxiliary protein, Guanine nucleotide exchange factor Lbc, Human thyroid-anchoring protein 31, Lymphoid blast crisis oncogene, LBC oncogene, Non-oncogenic Rho GTPase-specific GTP exchange factor, Protein kinase A-anchoring protein 13, PRKA13, p47	AKAP13, BRX, HT31, LBC	Ras guanyl-nucleotide exchange factor activity, Ras GTPase binding, Regulation of Ras protein signal transduction, Rho guanyl-nucleotide exchange factor activity, GTPase binding, Rho GTPase binding
Downregualted	BxC	Q8IW93	Rho guanine nucleotide exchange factor 19, Ephexin-2	ARHGEF19	Rho GTPase binding, GTPase activator activity, Ras guanyl-nucleotide exchange factor activity, Ras GTPase binding, Regulation of Ras protein signal transduction, Rho guanyl-nucleotide exchange factor activity, GTPase binding, GTPase regulator activity
Downregualted	BxC	Q9NZN5	Rho guanine nucleotide exchange factor 12, Leukemia-associated RhoGEF	ARHGEF12, KIAA0382, LARG	Ras guanyl-nucleotide exchange factor activity, Ras GTPase binding, Regulation of Ras protein signal transduction, Rho guanyl-nucleotide exchange factor activity, GTPase binding, Rho GTPase binding
Downregualted	BxC	P43487	Ran-specific GTPase-activating protein, Ran-binding protein 1, RanBP1	RANBP1	GTPase activator activity, GTPase binding , Ras GTPase binding
Downregualted	BxC	O14795	Protein unc-13 homolog B, Munc13-2, munc13	UNC13B, UNC13	GTPase binding, GTPase activator activity, Ras GTPase binding
Downregualted	BxC	Q5VWQ8	Disabled homolog 2-interacting protein, DAB2 interaction protein, DAB2-interacting protein, ASK-interacting protein 1, AIP-1, DOC-2/DAB-2 interactive protein	DAB2IP, AF9Q34, AIP1, KIAA1743	Regulation of Ras protein signal transduction, GTPase regulator activity, GTPase activator activity
Downregualted	BxC	P27987	Inositol-trisphosphate 3-kinase B, 2.7.1.127, Inositol 1,4,5-trisphosphate 3-kinase B, IP3 3-kinase B, IP3K B, InsP 3-kinase B	ITPKB	Regulation of Ras protein signal transduction
